# Population-scale sequencing resolves correlates and determinants of latent Epstein-Barr Virus infection

**DOI:** 10.1101/2025.07.18.665549

**Authors:** Sherry S. Nyeo, Erin M. Cumming, Oliver S. Burren, Meghana S. Pagadala, Jacob C. Gutierrez, Thahmina A. Ali, Laura C. Kida, Yifan Chen, Fengyuan Hu, Benjamin Hollis, Margarete Fabre, Stewart MacArthur, Quanli Wang, Leif S. Ludwig, Kushal K. Dey, Slavé Petrovski, Ryan S. Dhindsa, Caleb A. Lareau

**Affiliations:** Computational and Systems Biology Program, Memorial Sloan Kettering Cancer Center, New York, NY, USA; Tri-Institutional Program in Computational Biology, Weill Cornell School of Medicine, New York, NY, USA; Centre for Genomics Research, Discovery Sciences, BioPharmaceuticals R&D, AstraZeneca, Cambridge, UK; Department of Radiation Oncology, Memorial Sloan Kettering Cancer Center, New York, NY, USA; Medical Scientist Training Program, Baylor College of Medicine, Houston, TX, USA; Jan and Dan Duncan Neurological Research Institute, Texas Children’s Hospital, Houston, TX, USA; Berlin Institute of Health at Charité – Universitätsmedizin Berlin, Berlin, Germany; Max-Delbrück-Center for Molecular Medicine in the Helmholtz Association (MDC), Berlin Institute for Medical Systems Biology (BIMSB), Berlin, Germany; Department of Pathology and Immunology, Baylor College of Medicine, Houston, TX, USA; Department of Molecular and Human Genetics, Baylor College of Medicine, Houston, TX, USA

## Abstract

Epstein-Barr Virus (EBV) is an endemic herpesvirus implicated in autoimmunity, cancer, and neurological disorders. Though primary infection typically resolves with subclinical symptoms, long-term complications can arise due to immune dysregulation or viral latency, in which EBV DNA is detectable in blood for decades. Despite the ubiquity of this virus, we have an incomplete understanding of the highly variable responses to EBV that range from asymptomatic infection to a trigger for severe disease. Here, we demonstrate that existing whole genome sequencing (WGS) data contains ample non-human DNA sequences to reconstruct a molecular biomarker of latent EBV infection consistent with orthogonal phenotypes, including viral serology. Using the UK Biobank (*n =* 490,560) and All of Us (*n* = 245,394), we uncover reproducible complex trait associations that nominate latent blood-derived EBV DNA as a respiratory, autoimmune, and cardiovascular disease biomarker. Further, we evaluate the genetic determinants of persistent EBV DNA via genome-wide and exome-wide association studies, uncovering protein-altering variants from 147 genes. Single-cell and pathway-scale enrichment analyses implicate variable antigen processing and presentation as a primary genetic determinant of latent EBV persistence, with gene programs expressed in B cells and antigen-presenting cells. Using predicted viral epitope presentation affinities, we implicate genetic variation in MHC class II as a key modulator of EBV DNA persistence. Our analyses demonstrate how existing WGS data can derive novel molecular biomarkers, which may generalize to dozens of viruses comprising the blood virome^1^.
