## Extended Data Table 2 for "Population-scale sequencing resolves correlates and determinants of latent Epstein-Barr Virus infection"

### Sheet: EDTable2-UKB_AOU_PheWAS_merged_
coding_UKB	phecode_UKB	pheno_UKB	OR_UKB	p_UKB	nCases_UKB	nCarriers_UKB	PlainEnglishName_UKB	id_AOU	n_AOU	p_AOU	OR_AOU	meaning	meaning_parent	meaning_grandparent	meaning_greatgrandparent	Code_Description	Phecode_Description	Excl_Phenotypes	pheno_class
L930	L93.0	Union#L930#L93.0 Discoid lupus erythematosus	2.42095	5.85e-07	232	16681	Union#L930#Discoid lupus erythematosus	L93.0	155	1	0.965184	L93.0 Discoid lupus erythematosus	L93 Lupus erythematosus	L80-L99 Other disorders of the skin and subcutaneous tissue	Chapter XII Diseases of the skin and subcutaneous tissue	Lupus erythematosus NOS	Cutaneous lupus erythematosus	other inflammatory condition of skin, MS	Dermatologic
I779	I77.9	Union#I779#I77.9 Disorder of arteries and arterioles| unspecified	2.11368	2.1e-09	478	10371	Union#I779#Disorder of arteries and arterioles unspecified	I77.9	466	0.116608	1.26837	I77.9 Disorder of arteries and arterioles, unspecified	I77 Other disorders of arteries and arterioles	I70-I79 Diseases of arteries, arterioles and capillaries	Chapter IX Diseases of the circulatory system	Disorder of arteries and arterioles, unspecified	Other disorders of arteries and arterioles	DISEASES OF ARTERIES, ARTERIOLES, AND CAPILLARIES	Circulatory
M329	M32.9	Union#M329#M32.9 Systemic lupus erythematosus| unspecified	2.02268	9.11e-09	542	8147	Union#M329#Systemic lupus erythematosus unspecified	M32.9	751	0.193266	1.17084	M32.9 Systemic lupus erythematosus, unspecified	M32 Systemic lupus erythematosus	M30-M36 Systemic connective tissue disorders	Chapter XIII Diseases of the musculoskeletal system and connective tissue	Systemic lupus erythematosus, unspecified	Systemic lupus erythematosus	other inflammatory condition of skin, MS	Musculoskeletal
J441	J44.1	Union#J441#J44.1 Chronic obstructive pulmonary disease with acute exacerbation| unspecified	1.97963	1.63e-33	2506	16994	Union#J441#Chronic obstructive pulmonary disease with acute exacerbation unspecified	J44.1	1806	8.36954e-24	2.02582	J44.1 Chronic obstructive pulmonary disease with acute exacerbation, unspecified	J44 Other chronic obstructive pulmonary disease	J40-J47 Chronic lower respiratory diseases	Chapter X Diseases of the respiratory system	Decompensated COPD with (acute) exacerbation	Obstructive chronic bronchitis	chronic obstructive pulmonary disease, bronchiectasis, asthma	Respiratory
J440	J44.0	Union#J440#J44.0 Chronic obstructive pulmonary disease with acute lower respiratory infection	1.85258	1.84e-69	7133	16492	Union#J440#Chronic obstructive pulmonary disease with acute lower respiratory infection	J44.0	526	1.36413e-16	2.70816	J44.0 Chronic obstructive pulmonary disease with acute lower respiratory infection	J44 Other chronic obstructive pulmonary disease	J40-J47 Chronic lower respiratory diseases	Chapter X Diseases of the respiratory system	Chronic obstructive pulmonary disease with acute lower respiratory infection	Obstructive chronic bronchitis	chronic obstructive pulmonary disease, bronchiectasis, asthma	Respiratory
K112	K11.2	Union#K112#K11.2 Sialoadenitis	1.8296	2.32e-07	614	13424	Union#K112#Sialoadenitis	K11.20	233	0.244669	1.26779	K11.2 Sialoadenitis	K11 Diseases of salivary glands	K00-K14 Diseases of oral cavity, salivary glands and jaws	Chapter XI Diseases of the digestive system	Sialoadenitis, unspecified	Sialoadenitis	Diseases of mouth; excluding dental	Gastrointestinal
J439	J43.9	Union#J439#J43.9 Emphysema| unspecified	1.68827	1.08e-34	4881	15686	Union#J439#Emphysema unspecified	J43.9	1449	1.11931e-09	1.65044	J43.9 Emphysema, unspecified	J43 Emphysema	J40-J47 Chronic lower respiratory diseases	Chapter X Diseases of the respiratory system	Vesicular emphysema (lung)(pulmonary)	Emphysema	chronic obstructive pulmonary disease, bronchiectasis, asthma	Respiratory
C797	C79.7	Union#C797#C79.7 Secondary malignant neoplasm of adrenal gland	1.68575	1.93e-08	953	22163	Union#C797#Secondary malignant neoplasm of adrenal gland	C79.72	48	0.065484	2.10939	C79.7 Secondary malignant neoplasm of adrenal gland	C79 Secondary malignant neoplasm of other sites	C76-C80 Malignant neoplasms of ill-defined, secondary and unspecified sites	Chapter II Neoplasms	Secondary malignant neoplasm of left adrenal gland	Secondary malignant neoplasm	Neoplasms: malignant, secondary or uncertain	Neoplasms
I702	I70.2	Union#I702#I70.2 Atherosclerosis of arteries of the extremities	1.56209	4.65e-11	1955	9684	Union#I702#Atherosclerosis of arteries of extremities	I70.213	383	0.0831093	1.33464	I70.2 Atherosclerosis of arteries of the extremities	I70 Atherosclerosis	I70-I79 Diseases of arteries, arterioles and capillaries	Chapter IX Diseases of the circulatory system	Athscl native arteries of extrm w intrmt claud, bi legs	Atherosclerosis of native arteries of the extremities with intermittent claudication	DISEASES OF ARTERIES, ARTERIOLES, AND CAPILLARIES	Circulatory
J449	J44.9	Union#J449#J44.9 Chronic obstructive pulmonary disease| unspecified	1.55403	6.37e-82	19655	18752	Union#J449#Chronic obstructive pulmonary disease unspecified	J44.9	5271	6.46632e-34	1.70354	J44.9 Chronic obstructive pulmonary disease, unspecified	J44 Other chronic obstructive pulmonary disease	J40-J47 Chronic lower respiratory diseases	Chapter X Diseases of the respiratory system	Chronic obstructive pulmonary disease, unspecified	Chronic airway obstruction	chronic obstructive pulmonary disease, bronchiectasis, asthma	Respiratory
I771	I77.1	Union#I771#I77.1 Stricture of artery	1.55248	4.29e-10	1778	10339	Union#I771#Stricture of artery	I77.1	330	0.492372	1.13252	I77.1 Stricture of artery	I77 Other disorders of arteries and arterioles	I70-I79 Diseases of arteries, arterioles and capillaries	Chapter IX Diseases of the circulatory system	Stricture of artery	Stricture of artery	DISEASES OF ARTERIES, ARTERIOLES, AND CAPILLARIES	Circulatory
J180	J18.0	Union#J180#J18.0 Bronchopneumonia| unspecified	1.5456	5.1e-11	2050	13925	Union#J180#Bronchopneumonia unspecified	J18.0	74	0.531313	1.27815	J18.0 Bronchopneumonia, unspecified	J18 Pneumonia, organism unspecified	J09-J18 Influenza and pneumonia	Chapter X Diseases of the respiratory system	Bronchopneumonia, unspecified organism	Bronchopneumonia and lung abscess	Pneumonia and influenza	Respiratory
C349	C34.9	Union#C349#C34.9 Bronchus or lung| unspecified	1.52264	5.66e-23	4875	23273	Union#C349#Malignant neoplasm: Bronchus or lung unspecified	C34.90	727	0.000199367	1.55096	C34.9 Bronchus or lung, unspecified	C34 Malignant neoplasm of bronchus and lung	C30-C39 Malignant neoplasms of respiratory and intrathoracic organs	Chapter II Neoplasms	Malignant neoplasm of unspecified part of unspecified bronchus or lung	Cancer of bronchus; lung	Malignant neoplasm of respiratory and intrathoracic organs	Neoplasms
K766	K76.6	Union#K766#K76.6 Portal hypertension	1.50625	4.45e-07	1432	9769	Union#K766#Portal hypertension	K76.6	512	0.00205012	1.53612	K76.6 Portal hypertension	K76 Other diseases of liver	K70-K77 Diseases of liver	Chapter XI Diseases of the digestive system	Portal hypertension	Portal hypertension	Liver disease	Gastrointestinal
M485	M48.5	Union#M485#M48.5 Collapsed vertebra| not elsewhere classified	1.49781	4.96e-07	1393	12203	Union#M485#Collapsed vertebra not elsewhere classified	M48.56XA	146	0.658254	1.11835	M48.5 Collapsed vertebra, not elsewhere classified	M48 Other spondylopathies	M45-M49 Spondylopathies	Chapter XIII Diseases of the musculoskeletal system and connective tissue	Collapsed vertebra, not elsewhere classified, lumbar region, initial encounter for fracture	Pathologic fracture of vertebrae	osteopenia, osteoporosis, pathological fractures	Musculoskeletal
C343	C34.3	Union#C343#C34.3 Lower lobe| bronchus or lung	1.49702	6.68e-09	1798	23915	Union#C343#Malignant neoplasm: Lower lobe bronchus or lung	C34.31	173	0.00615549	1.86664	C34.3 Lower lobe, bronchus or lung	C34 Malignant neoplasm of bronchus and lung	C30-C39 Malignant neoplasms of respiratory and intrathoracic organs	Chapter II Neoplasms	Malignant neoplasm of lower lobe, right bronchus or lung	Cancer of bronchus; lung	Malignant neoplasm of respiratory and intrathoracic organs	Neoplasms
D510	D51.0	Union#D510#D51.0 Vitamin B12 deficiency anaemia due to intrinsic factor deficiency	1.47453	7.34e-07	1454	26263	Union#D510#Vitamin B12 deficiency anaemia due to intrinsic factor deficiency	D51.0	257	0.147577	1.34187	D51.0 Vitamin B12 deficiency anaemia due to intrinsic factor deficiency	D51 Vitamin B12 deficiency anaemia	D50-D53 Nutritional anaemias	Chapter III Diseases of the blood and blood-forming organs and certain disorders involving the immune mechanism	Vitamin B12 deficiency anemia due to intrinsic factor deficiency	Pernicious anemia	Anemias	Hematologic & immune
C341	C34.1	Union#C341#C34.1 Upper lobe| bronchus or lung	1.4665	2.24e-12	2984	24450	Union#C341#Malignant neoplasm: Upper lobe bronchus or lung	C34.11	279	0.0250827	1.51388	C34.1 Upper lobe, bronchus or lung	C34 Malignant neoplasm of bronchus and lung	C30-C39 Malignant neoplasms of respiratory and intrathoracic organs	Chapter II Neoplasms	Malignant neoplasm of upper lobe, right bronchus or lung	Cancer of bronchus; lung	Malignant neoplasm of respiratory and intrathoracic organs	Neoplasms
I739	I73.9	Union#I739#I73.9 Peripheral vascular disease| unspecified	1.46574	2.5e-22	6425	11255	Union#I739#Peripheral vascular disease unspecified	I73.9	2600	3.13412e-07	1.39053	I73.9 Peripheral vascular disease, unspecified	I73 Other peripheral vascular diseases	I70-I79 Diseases of arteries, arterioles and capillaries	Chapter IX Diseases of the circulatory system	Spasm of artery	Peripheral vascular disease, unspecified	DISEASES OF ARTERIES, ARTERIOLES, AND CAPILLARIES	Circulatory
M069	M06.9	Union#M069#M06.9 Rheumatoid arthritis| unspecified	1.45776	3.9e-26	8010	11522	Union#M069#Rheumatoid arthritis unspecified	M06.9	1795	6.61566e-20	1.92117	M06.9 Rheumatoid arthritis, unspecified	M06 Other rheumatoid arthritis	M05-M14 Inflammatory polyarthropathies	Chapter XIII Diseases of the musculoskeletal system and connective tissue	Rheumatoid arthritis, unspecified	Rheumatoid arthritis	Autoimmune arthritis and psoriasis	Musculoskeletal
J969	J96.9	Union#J969#J96.9 Respiratory failure| unspecified	1.44287	1.11e-22	6999	15857	Union#J969#Respiratory failure unspecified	J96.90	144	0.456689	1.22624	J96.9 Respiratory failure, unspecified	J96 Respiratory failure, not elsewhere classified	J95-J99 Other diseases of the respiratory system	Chapter X Diseases of the respiratory system	Respiratory failure, unspecified, unspecified whether with hypoxia or hypercapnia	Respiratory failure	Pneumoconioses and other lung diseases	Respiratory
K746	K74.6	Union#K746#K74.6 Other and unspecified cirrhosis of liver	1.43979	4.68e-07	1840	10017	Union#K746#Other and unspecified cirrhosis of liver	K74.60	1177	6.25851e-10	1.74176	K74.6 Other and unspecified cirrhosis of liver	K74 Fibrosis and cirrhosis of liver	K70-K77 Diseases of liver	Chapter XI Diseases of the digestive system	Unspecified cirrhosis of liver	Cirrhosis of liver without mention of alcohol	Liver disease	Gastrointestinal
C793	C79.3	Union#C793#C79.3 Secondary malignant neoplasm of brain and cerebral meninges	1.41473	2.74e-07	1998	25309	Union#C793#Secondary malignant neoplasm of brain and cerebral meninges	C79.31	279	0.16453	1.31875	C79.3 Secondary malignant neoplasm of brain and cerebral meninges	C79 Secondary malignant neoplasm of other sites	C76-C80 Malignant neoplasms of ill-defined, secondary and unspecified sites	Chapter II Neoplasms	Secondary malignant neoplasm of brain	Secondary malignancy of brain/spine	Neoplasms: malignant, secondary or uncertain	Neoplasms
Z851	Z85.1	Union#Z851#Z85.1 Personal history of malignant neoplasm of trachea| bronchus and lung	1.41237	9.72e-07	1908	12428	Union#Z851#Personal history of malignant neoplasm of trachea bronchus and lung	Z85.118	504	0.00142457	1.56421	Z85.1 Personal history of malignant neoplasm of trachea, bronchus and lung	Z85 Personal history of malignant neoplasm	Z80-Z99 Persons with potential health hazards related to family and personal history and certain conditions influencing health status	Chapter XXI Factors influencing health status and contact with health services	Personal history of other malignant neoplasm of bronchus and lung	Cancer of bronchus; lung	Malignant neoplasm of respiratory and intrathoracic organs	Health status factors
J181	J18.1	Union#J181#J18.1 Lobar pneumonia| unspecified	1.38739	1.27e-38	16994	17677	Union#J181#Lobar pneumonia unspecified	J18.1	784	0.0128973	1.33559	J18.1 Lobar pneumonia, unspecified	J18 Pneumonia, organism unspecified	J09-J18 Influenza and pneumonia	Chapter X Diseases of the respiratory system	Lobar pneumonia, unspecified organism	Pneumococcal pneumonia	Pneumonia and influenza	Respiratory
J841	J84.1	Union#J841#J84.1 Other interstitial pulmonary diseases with fibrosis	1.3823	1.95e-09	3296	14648	Union#J841#Other interstitial pulmonary diseases with fibrosis	J84.10	765	0.000174791	1.53544	J84.1 Other interstitial pulmonary diseases with fibrosis	J84 Other interstitial pulmonary diseases	J80-J84 Other respiratory diseases principally affecting the interstitium	Chapter X Diseases of the respiratory system	Pulmonary fibrosis, unspecified	Postinflammatory pulmonary fibrosis	Pneumoconioses and other lung diseases	Respiratory
L891	L89.1	Union#L891#L89.1 Stage II decubitus ulcer	1.37986	4.33e-08	2662	19885	Union#L891#Stage II decubitus ulcer	L89.152	93	0.45855	1.2705	L89.1 Stage II decubitus ulcer	L89 Decubitus ulcer	L80-L99 Other disorders of the skin and subcutaneous tissue	Chapter XII Diseases of the skin and subcutaneous tissue	Pressure ulcer with abrasion, blister, partial thickness skin loss involving epidermis and/or dermis, sacral region	Decubitus ulcer	Chronic ulcer of skin	Dermatologic
Z857	Z85.7	Union#Z857#Z85.7 Personal history of other malignant neoplasms of lymphoid| haematopoietic and related tissues	1.37343	2.48e-07	2624	11627	Union#Z857#Personal history of other malignant neoplasms of lymphoid haematopoietic and related tissues	Z85.72	338	0.285707	1.21852	Z85.7 Personal history of other malignant neoplasms of lymphoid, haematopoietic and related tissues	Z85 Personal history of malignant neoplasm	Z80-Z99 Persons with potential health hazards related to family and personal history and certain conditions influencing health status	Chapter XXI Factors influencing health status and contact with health services	Personal history of non-Hodgkin lymphomas	Cancer of other lymphoid, histiocytic tissue	cancer of lymphatic and hematopoietic tissue	Health status factors
J189	J18.9	Union#J189#J18.9 Pneumonia| unspecified	1.3731	4.46e-30	13764	16644	Union#J189#Pneumonia unspecified	J18.9	4252	4.07534e-18	1.53913	J18.9 Pneumonia, unspecified	J18 Pneumonia, organism unspecified	J09-J18 Influenza and pneumonia	Chapter X Diseases of the respiratory system	Pneumonia, unspecified organism	Pneumonia	Pneumonia and influenza	Respiratory
K920	K92.0	Union#K920#K92.0 Haematemesis	1.36066	8.19e-09	3504	11789	Union#K920#Haematemesis	K92.0	400	0.153326	1.27091	K92.0 Haematemesis	K92 Other diseases of digestive system	K90-K93 Other diseases of the digestive system	Chapter XI Diseases of the digestive system	Hematemesis	Hematemesis	Other diseases of digestive system	Gastrointestinal
M254	M25.4	Union#M254#M25.4 Effusion of joint	1.33611	4.48e-07	3036	12779	Union#M254#Effusion of joint	M25.461	1128	0.0887185	1.18717	M25.4 Effusion of joint	M25 Other joint disorders, not elsewhere classified	M20-M25 Other joint disorders	Chapter XIII Diseases of the musculoskeletal system and connective tissue	Effusion, right knee	Joint effusions	other non-traumatic joint disorders	Musculoskeletal
B968	B96.8	Union#B968#B96.8 Other specified bacterial agents as the cause of diseases classified to other chapters	1.3346	1.16e-15	7606	24433	Union#B968#Other specified bacterial agents as the cause of diseases classified to other chapters	B96.89	1103	0.0409106	1.22947	B96.8 Other specified bacterial agents as the cause of diseases classified to other chapters	B96 Other bacterial agents as the cause of diseases classified to other chapters	B95-B98 Bacterial, viral and other infectious agents	Chapter I Certain infectious and parasitic diseases	Other specified bacterial agents as the cause of diseases classified elsewhere	Bacterial infection NOS	bacterial infection	Infectious
E872	E87.2	Union#E872#E87.2 Acidosis	1.33145	2.71e-09	4199	17612	Union#E872#Acidosis	E87.2	1854	2.5402e-13	1.69671	E87.2 Acidosis	E87 Other disorders of fluid, electrolyte and acid-base balance	E70-E90 Metabolic disorders	Chapter IV Endocrine, nutritional and metabolic diseases	Respiratory acidosis	Acidosis	Disorders of fluid, electrolyte, and acid-base balance	Endocrine & metabolic
R296	R29.6	Union#R296#R29.6 Tendency to fall| not elsewhere classified	1.32761	8.61e-18	12693	6996	Union#R296#Tendency to fall not elsewhere classified	R29.6	1155	2.05144e-06	1.55665	R29.6 Tendency to fall, not elsewhere classified	R29 Other symptoms and signs involving the nervous and musculoskeletal systems	R25-R29 Symptoms and signs involving the nervous and musculoskeletal systems	Chapter XVIII Symptoms, signs and abnormal clinical and laboratory findings, not elsewhere classified	Tendency to fall	Symptoms involving nervous and musculoskeletal systems	Symptoms involving nervous and musculoskeletal systems	Abnormal labs
M542	M54.2	Union#M542#M54.2 Cervicalgia	1.32294	1.73e-07	3589	12155	Union#M542#Cervicalgia	M54.2	10442	0.599306	1.01896	M54.2 Cervicalgia	M54 Dorsalgia	M50-M54 Other dorsopathies	Chapter XIII Diseases of the musculoskeletal system and connective tissue	Cervicalgia	Cervicalgia	neck pain	Musculoskeletal
J984	J98.4	Union#J984#J98.4 Other disorders of lung	1.32109	7.2e-08	3715	17124	Union#J984#Other disorders of lung	J98.4	1541	0.0555604	1.1815	J98.4 Other disorders of lung	J98 Other respiratory disorders	J95-J99 Other diseases of the respiratory system	Chapter X Diseases of the respiratory system	Pulmolithiasis	Other diseases of lung	Other diseases of the lung	Respiratory
K628	K62.8	Union#K628#K62.8 Other specified diseases of anus and rectum	1.31192	3.96e-09	4906	13371	Union#K628#Other specified diseases of anus and rectum	K62.89	1059	0.546451	1.06364	K62.8 Other specified diseases of anus and rectum	K62 Other diseases of anus and rectum	K55-K64 Other diseases of intestines	Chapter XI Diseases of the digestive system	Proctitis NOS	Anal and rectal conditions	Other gastrointestinal	Gastrointestinal
E875	E87.5	Union#E875#E87.5 Hyperkalaemia	1.30497	1.36e-07	3840	16695	Union#E875#Hyperkalaemia	E87.5	2289	1.54759e-06	1.38931	E87.5 Hyperkalaemia	E87 Other disorders of fluid, electrolyte and acid-base balance	E70-E90 Metabolic disorders	Chapter IV Endocrine, nutritional and metabolic diseases	Potassium [K] overload	Hyperpotassemia	Disorders of fluid, electrolyte, and acid-base balance	Endocrine & metabolic
R268	R26.8	Union#R268#R26.8 Other and unspecified abnormalities of gait and mobility	1.29948	1.22e-13	10246	6603	Union#R268#Other and unspecified abnormalities of gait and mobility	R26.89	2191	0.192801	1.10182	R26.8 Other and unspecified abnormalities of gait and mobility	R26 Abnormalities of gait and mobility	R25-R29 Symptoms and signs involving the nervous and musculoskeletal systems	Chapter XVIII Symptoms, signs and abnormal clinical and laboratory findings, not elsewhere classified	Other abnormalities of gait and mobility	Abnormality of gait	Other symptoms, reflex	Abnormal labs
R042	R04.2	Union#R042#R04.2 Haemoptysis	1.29826	4.73e-07	4108	5273	Union#R042#Haemoptysis	R04.2	544	0.108052	1.25954	R04.2 Haemoptysis	R04 Haemorrhage from respiratory passages	R00-R09 Symptoms and signs involving the circulatory and respiratory systems	Chapter XVIII Symptoms, signs and abnormal clinical and laboratory findings, not elsewhere classified	Hemoptysis	Hemoptysis	Abnormal sputum	Abnormal labs
R000	R00.0	Union#R000#R00.0 Tachycardia| unspecified	1.29696	2.24e-09	6005	6444	Union#R000#Tachycardia unspecified	R00.0	4186	0.0294312	1.12438	R00.0 Tachycardia, unspecified	R00 Abnormalities of heart beat	R00-R09 Symptoms and signs involving the circulatory and respiratory systems	Chapter XVIII Symptoms, signs and abnormal clinical and laboratory findings, not elsewhere classified	Tachycardia, unspecified	Tachycardia NOS	cardiac conduction disorders	Abnormal labs
K295	K29.5	Union#K295#K29.5 Chronic gastritis| unspecified	1.28989	2.11e-09	5733	15080	Union#K295#Chronic gastritis unspecified	K29.50	900	0.811911	1.02881	K29.5 Chronic gastritis, unspecified	K29 Gastritis and duodenitis	K20-K31 Diseases of oesophagus, stomach and duodenum	Chapter XI Diseases of the digestive system	Unspecified chronic gastritis without bleeding	Atrophic gastritis	disorders of stomach	Gastrointestinal
K921	K92.1	Union#K921#K92.1 Melaena	1.28717	4.7e-08	4860	11838	Union#K921#Melaena	K92.1	1978	0.0833122	1.14233	K92.1 Melaena	K92 Other diseases of digestive system	K90-K93 Other diseases of the digestive system	Chapter XI Diseases of the digestive system	Melena	Blood in stool	Other diseases of digestive system	Gastrointestinal
D508	D50.8	Union#D508#D50.8 Other iron deficiency anaemias	1.28163	6.27e-10	6070	33852	Union#D508#Other iron deficiency anaemias	D50.8	1458	0.000518256	1.35041	D50.8 Other iron deficiency anaemias	D50 Iron deficiency anaemia	D50-D53 Nutritional anaemias	Chapter III Diseases of the blood and blood-forming organs and certain disorders involving the immune mechanism	Other iron deficiency anemias	Iron deficiency anemias, unspecified or not due to blood loss	Anemias	Hematologic & immune
R410	R41.0	Union#R410#R41.0 Disorientation| unspecified	1.28036	7.66e-10	7729	5787	Union#R410#Disorientation unspecified	R41.0	880	0.0114122	1.32401	R41.0 Disorientation, unspecified	R41 Other symptoms and signs involving cognitive functions and awareness	R40-R46 Symptoms and signs involving cognition, perception, emotional state and behaviour	Chapter XVIII Symptoms, signs and abnormal clinical and laboratory findings, not elsewhere classified	Disorientation, unspecified	Altered mental status	dementia and related cognitive disorders/symptoms	Abnormal labs
B962	B96.2	Union#B962#B96.2 Escherichia coli [E. coli] as the cause of diseases classified to other chapters	1.26562	1.02e-10	7560	25430	Union#B962#Escherichia coli [E. coli] as the cause of diseases classified to other chapters	B96.20	382	0.00603342	1.55372	B96.2 Escherichia coli [E. coli] as the cause of diseases classified to other chapters	B96 Other bacterial agents as the cause of diseases classified to other chapters	B95-B98 Bacterial, viral and other infectious agents	Chapter I Certain infectious and parasitic diseases	Unspecified Escherichia coli [E. coli] as the cause of diseases classified elsewhere	E. coli	bacterial infection	Infectious
M479	M47.9	Union#M479#M47.9 Spondylosis| unspecified	1.26548	1.35e-10	8043	12446	Union#M479#Spondylosis unspecified	M47.9	294	0.176685	1.28851	M47.9 Spondylosis, unspecified	M47 Spondylosis	M45-M49 Spondylopathies	Chapter XIII Diseases of the musculoskeletal system and connective tissue	Spondylosis, unspecified	Spondylosis without myelopathy	DORSOPATHIES	Musculoskeletal
M543	M54.3	Union#M543#M54.3 Sciatica	1.26532	6.02e-07	4743	12374	Union#M543#Sciatica	M54.31	910	0.812922	0.960512	M54.3 Sciatica	M54 Dorsalgia	M50-M54 Other dorsopathies	Chapter XIII Diseases of the musculoskeletal system and connective tissue	Sciatica, right side	Sciatica	neuralgia, neuritis, and radiculitis,	Musculoskeletal
I518	I51.8	Union#I518#I51.8 Other ill-defined heart diseases	1.26024	4.62e-09	6908	11141	Union#I518#Other ill-defined heart diseases	I51.89	552	0.094944	1.2631	I51.8 Other ill-defined heart diseases	I51 Complications and ill-defined descriptions of heart disease	I30-I52 Other forms of heart disease	Chapter IX Diseases of the circulatory system	Pancarditis (acute)(chronic)	Other forms of chronic heart disease	ISCHEMIC HEART DISEASE	Circulatory
J981	J98.1	Union#J981#J98.1 Pulmonary collapse	1.24936	1.64e-10	8752	17358	Union#J981#Pulmonary collapse	J98.11	2327	1.44348e-08	1.4652	J98.1 Pulmonary collapse	J98 Other respiratory disorders	J95-J99 Other diseases of the respiratory system	Chapter X Diseases of the respiratory system	Atelectasis	Pulmonary collapse; interstitial and compensatory emphysema	Pneumoconioses and other lung diseases	Respiratory
M545	M54.5	Union#M545#M54.5 Low back pain	1.24824	1.65e-14	13771	13717	Union#M545#Low back pain	M54.5	13152	0.0429339	1.06753	M54.5 Low back pain	M54 Dorsalgia	M50-M54 Other dorsopathies	Chapter XIII Diseases of the musculoskeletal system and connective tissue	Lumbago NOS	Back pain	Back pain	Musculoskeletal
R509	R50.9	Union#R509#R50.9 Fever| unspecified	1.24346	1.27e-08	8211	6510	Union#R509#Fever unspecified	R50.9	4753	1.63768e-05	1.23866	R50.9 Fever, unspecified	R50 Fever of unknown origin	R50-R69 General symptoms and signs	Chapter XVIII Symptoms, signs and abnormal clinical and laboratory findings, not elsewhere classified	Pyrexia NOS	Fever of unknown origin	fever	Abnormal labs
I501	I50.1	Union#I501#I50.1 Left ventricular failure	1.23762	1.04e-09	9236	11373	Union#I501#Left ventricular failure	I50.1	155	0.0636196	1.56291	I50.1 Left ventricular failure	I50 Heart failure	I30-I52 Other forms of heart disease	Chapter IX Diseases of the circulatory system	Pulmonary edema with heart failure	Heart failure NOS	Heart failure	Circulatory
R101	R10.1	Union#R101#R10.1 Pain localised to upper abdomen	1.2375	1.15e-14	17378	8977	Union#R101#Pain localized to upper abdomen	R10.13	4876	0.436607	0.958736	R10.1 Pain localised to upper abdomen	R10 Abdominal and pelvic pain	R10-R19 Symptoms and signs involving the digestive system and abdomen	Chapter XVIII Symptoms, signs and abnormal clinical and laboratory findings, not elsewhere classified	Epigastric pain	Abdominal pain	Abdominal pain	Abnormal labs
E871	E87.1	Union#E871#E87.1 Hypo-osmolality and hyponatraemia	1.2371	2.38e-10	9148	22559	Union#E871#Hypo-osmolality and hyponatraemia	E87.1	3266	1.41089e-13	1.51915	E87.1 Hypo-osmolality and hyponatraemia	E87 Other disorders of fluid, electrolyte and acid-base balance	E70-E90 Metabolic disorders	Chapter IV Endocrine, nutritional and metabolic diseases	Sodium [Na] deficiency	Hyposmolality and/or hyponatremia	Disorders of fluid, electrolyte, and acid-base balance	Endocrine & metabolic
A419	A41.9	Union#A419#A41.9 Septicaemia| unspecified	1.23519	4.16e-13	12413	23171	Union#A419#Sepsis unspecified	A41.9	2263	3.13931e-22	1.86333	A41.9 Septicaemia, unspecified	A41 Other septicaemia	A30-A49 Other bacterial diseases	Chapter I Certain infectious and parasitic diseases	Septicemia NOS	Sepsis	Sepsis and SIRS	Infectious
I258	I25.8	Union#I258#I25.8 Other forms of chronic ischaemic heart disease	1.23501	8.03e-09	8510	10194	Union#I258#Other forms of chronic ischaemic heart disease	I25.84	573	0.100929	1.25748	I25.8 Other forms of chronic ischaemic heart disease	I25 Chronic ischaemic heart disease	I20-I25 Ischaemic heart diseases	Chapter IX Diseases of the circulatory system	Coronary atherosclerosis due to severely calcified coronary lesion	Coronary atherosclerosis	ISCHEMIC HEART DISEASE	Circulatory
R001	R00.1	Union#R001#R00.1 Bradycardia| unspecified	1.23119	4.47e-07	7425	5167	Union#R001#Bradycardia unspecified	R00.1	3288	0.167172	1.0881	R00.1 Bradycardia, unspecified	R00 Abnormalities of heart beat	R00-R09 Symptoms and signs involving the circulatory and respiratory systems	Chapter XVIII Symptoms, signs and abnormal clinical and laboratory findings, not elsewhere classified	Vagal bradycardia	Other specified cardiac dysrhythmias	cardiac conduction disorders	Abnormal labs
I219	I21.9	Union#I219#I21.9 Acute myocardial infarction| unspecified	1.2307	8.23e-13	14981	11094	Union#I219#Acute myocardial infarction unspecified	I21.9	126	0.0370849	1.75837	I21.9 Acute myocardial infarction, unspecified	I21 Acute myocardial infarction	I20-I25 Ischaemic heart diseases	Chapter IX Diseases of the circulatory system	Myocardial infarction (acute) NOS	Myocardial infarction	ISCHEMIC HEART DISEASE	Circulatory
R060	R06.0	Union#R060#R06.0 Dyspnoea	1.22776	4.95e-18	27812	9524	Union#R060#Dyspnoea	R06.02	12035	1.8837e-11	1.24262	R06.0 Dyspnoea	R06 Abnormalities of breathing	R00-R09 Symptoms and signs involving the circulatory and respiratory systems	Chapter XVIII Symptoms, signs and abnormal clinical and laboratory findings, not elsewhere classified	Shortness of breath	Shortness of breath	Other symptoms of respiratory system	Abnormal labs
R103	R10.3	Union#R103#R10.3 Pain localised to other parts of lower abdomen	1.22687	4.69e-10	11704	8020	Union#R103#Pain localized to other parts of lower abdomen	R10.31	2868	0.0753769	1.12101	R10.3 Pain localised to other parts of lower abdomen	R10 Abdominal and pelvic pain	R10-R19 Symptoms and signs involving the digestive system and abdomen	Chapter XVIII Symptoms, signs and abnormal clinical and laboratory findings, not elsewhere classified	Right lower quadrant pain	Abdominal pain	Abdominal pain	Abnormal labs
K259	K25.9	Union#K259#K25.9 Unspecified as acute or chronic| without haemorrhage or perforation	1.22583	3.09e-07	6810	13835	Union#K259#Gastric ulcer Unspecified as acute or chronic without haemorrhage or perforation	K25.9	547	0.147446	1.22757	K25.9 Unspecified as acute or chronic, without haemorrhage or perforation	K25 Gastric ulcer	K20-K31 Diseases of oesophagus, stomach and duodenum	Chapter XI Diseases of the digestive system	Gastric ulcer, unspecified as acute or chronic, without hemorrhage or perforation	Gastric ulcer	gastro ulcer	Gastrointestinal
I214	I21.4	Union#I214#I21.4 Acute subendocardial myocardial infarction	1.22053	6.62e-10	11232	11215	Union#I214#Acute subendocardial myocardial infarction	I21.4	1124	1.12613e-06	1.58125	I21.4 Acute subendocardial myocardial infarction	I21 Acute myocardial infarction	I20-I25 Ischaemic heart diseases	Chapter IX Diseases of the circulatory system	Type 1 non-ST elevation myocardial infarction	Myocardial infarction	ISCHEMIC HEART DISEASE	Circulatory
Z867	Z86.7	Union#Z867#Z86.7 Personal history of diseases of the circulatory system	1.21897	6.49e-24	38340	16061	Union#Z867#Personal history of diseases of the circulatory system	Z86.73	2300	1.63113e-12	1.59694	Z86.7 Personal history of diseases of the circulatory system	Z86 Personal history of certain other diseases	Z80-Z99 Persons with potential health hazards related to family and personal history and certain conditions influencing health status	Chapter XXI Factors influencing health status and contact with health services	Prsnl hx of TIA (TIA), and cereb infrc w/o resid deficits	Transient cerebral ischemia	CEREBROVASCULAR DISEASE	Health status factors
M549	M54.9	Union#M549#M54.9 Dorsalgia| unspecified	1.2189	4.48e-11	12819	13627	Union#M549#Dorsalgia unspecified	M54.9	7989	0.000611836	1.14566	M54.9 Dorsalgia, unspecified	M54 Dorsalgia	M50-M54 Other dorsopathies	Chapter XIII Diseases of the musculoskeletal system and connective tissue	Dorsalgia, unspecified	Back pain	Back pain	Musculoskeletal
I259	I25.9	Union#I259#I25.9 Chronic ischaemic heart disease| unspecified	1.21815	4.15e-18	28705	13639	Union#I259#Chronic ischaemic heart disease unspecified	I25.9	463	0.114997	1.27761	I25.9 Chronic ischaemic heart disease, unspecified	I25 Chronic ischaemic heart disease	I20-I25 Ischaemic heart diseases	Chapter IX Diseases of the circulatory system	Ischemic heart disease (chronic) NOS	Other chronic ischemic heart disease, unspecified	ISCHEMIC HEART DISEASE	Circulatory
I252	I25.2	Union#I252#I25.2 Old myocardial infarction	1.21784	2.17e-13	18146	11802	Union#I252#Old myocardial infarction	I25.2	2445	3.27332e-15	1.65199	I25.2 Old myocardial infarction	I25 Chronic ischaemic heart disease	I20-I25 Ischaemic heart diseases	Chapter IX Diseases of the circulatory system	Past myocardial infarction diagnosed by ECG or other investigation, but currently presenting no symptoms	Myocardial infarction	ISCHEMIC HEART DISEASE	Circulatory
M480	M48.0	Union#M480#M48.0 Spinal stenosis	1.21767	9.73e-09	9369	14458	Union#M480#Spinal stenosis	M48.061	3079	2.4562e-05	1.29126	M48.0 Spinal stenosis	M48 Other spondylopathies	M45-M49 Spondylopathies	Chapter XIII Diseases of the musculoskeletal system and connective tissue	Spinal stenosis, lumbar region without neurogenic claudication	Spinal stenosis of lumbar region	DORSOPATHIES	Musculoskeletal
N189	N18.9	Union#N189#N18.9 Chronic renal failure| unspecified	1.21706	5.86e-10	10379	21262	Union#N189#Chronic kidney disease unspecified	N18.9	3420	6.63103e-19	1.62161	N18.9 Chronic renal failure, unspecified	N18 Chronic renal failure	N17-N19 Renal failure	Chapter XIV Diseases of the genitourinary system	Diffuse sclerosing glomerulonephritis NOS	Chronic renal failure [CKD]	diseases of kidney and ureters	Genitourinary
I509	I50.9	Union#I509#I50.9 Heart failure| unspecified	1.21191	3.5e-07	7836	11998	Union#I509#Heart failure unspecified	I50.9	3173	5.0368e-15	1.56229	I50.9 Heart failure, unspecified	I50 Heart failure	I30-I52 Other forms of heart disease	Chapter IX Diseases of the circulatory system	Heart failure, unspecified	Congestive heart failure (CHF) NOS	Heart failure	Circulatory
I200	I20.0	Union#I200#I20.0 Unstable angina	1.21162	7.23e-07	7341	11355	Union#I200#Unstable angina	I20.0	472	0.0171321	1.4213	I20.0 Unstable angina	I20 Angina pectoris	I20-I25 Ischaemic heart diseases	Chapter IX Diseases of the circulatory system	Worsening effort angina	Unstable angina (intermediate coronary syndrome)	ISCHEMIC HEART DISEASE	Circulatory
N179	N17.9	Union#N179#N17.9 Acute renal failure| unspecified	1.20887	7.09e-17	22193	21696	Union#N179#Acute renal failure unspecified	N17.9	4690	4.71341e-24	1.60837	N17.9 Acute renal failure, unspecified	N17 Acute renal failure	N17-N19 Renal failure	Chapter XIV Diseases of the genitourinary system	Acute kidney injury (nontraumatic)	Acute renal failure	diseases of kidney and ureters	Genitourinary
K529	K52.9	Union#K529#K52.9 Non-infective gastro-enteritis and colitis| unspecified	1.20703	5.23e-15	20971	15723	Union#K529#Noninfective gastroenteritis and colitis unspecified	K52.9	3675	0.00743574	1.16425	K52.9 Non-infective gastro-enteritis and colitis, unspecified	K52 Other non-infective gastro-enteritis and colitis	K50-K52 Noninfective enteritis and colitis	Chapter XI Diseases of the digestive system	Sigmoiditis NOS	Noninfectious gastroenteritis	noninfective gastrointestinal disorders	Gastrointestinal
M478	M47.8	Union#M478#M47.8 Other spondylosis	1.19869	5.04e-09	12092	13129	Union#M478#Other spondylosis	M47.816	4954	0.0326521	1.11225	M47.8 Other spondylosis	M47 Spondylosis	M45-M49 Spondylopathies	Chapter XIII Diseases of the musculoskeletal system and connective tissue	Spondylosis without myelopathy or radiculopathy, lumbar region	Spondylosis without myelopathy	DORSOPATHIES	Musculoskeletal
M798	M79.8	Union#M798#M79.8 Other specified soft tissue disorders	1.19797	4.13e-08	10377	14495	Union#M798#Other specified soft tissue disorders	M79.89	5601	0.0014719	1.16031	M79.8 Other specified soft tissue disorders	M79 Other soft tissue disorders, not elsewhere classified	M70-M79 Other soft tissue disorders	Chapter XIII Diseases of the musculoskeletal system and connective tissue	Polyalgia	Swelling of limb	Musculoskeletal symptoms referable to limbs	Musculoskeletal
K579	K57.9	Union#K579#K57.9 Diverticular disease of intestine| part unspecified| without perforation or abscess	1.19658	1.23e-11	16776	16114	Union#K579#Diverticular disease of intestine part unspecified without perforation or abscess	K57.92	1061	0.024493	1.25926	K57.9 Diverticular disease of intestine, part unspecified, without perforation or abscess	K57 Diverticular disease of intestine	K55-K64 Other diseases of intestines	Chapter XI Diseases of the digestive system	Dvtrcli of intest, part unsp, w/o perf or abscess w/o bleed	Diverticulitis	noninfective gastrointestinal disorders	Gastrointestinal
K590	K59.0	Union#K590#K59.0 Constipation	1.19372	7.25e-17	28340	17663	Union#K590#Constipation	K59.00	6061	0.00020169	1.18071	K59.0 Constipation	K59 Other functional intestinal disorders	K55-K64 Other diseases of intestines	Chapter XI Diseases of the digestive system	Constipation, unspecified	Constipation	noninfective gastrointestinal disorders	Gastrointestinal
K297	K29.7	Union#K297#K29.7 Gastritis| unspecified	1.19297	1.33e-15	25745	16917	Union#K297#Gastritis unspecified	K29.70	1566	0.0575837	1.17719	K29.7 Gastritis, unspecified	K29 Gastritis and duodenitis	K20-K31 Diseases of oesophagus, stomach and duodenum	Chapter XI Diseases of the digestive system	Gastritis, unspecified, without bleeding	Gastritis and duodenitis, NOS	disorders of stomach	Gastrointestinal
M159	M15.9	Union#M159#M15.9 Polyarthrosis| unspecified	1.1879	1.87e-07	10597	12014	Union#M159#Polyarthrosis unspecified	M15.9	1367	0.000339123	1.37305	M15.9 Polyarthrosis, unspecified	M15 Polyarthrosis	M15-M19 Arthrosis	Chapter XIII Diseases of the musculoskeletal system and connective tissue	Polyosteoarthritis, unspecified	Osteoarthrosis, generalized	osteoarthritis	Musculoskeletal
Z866	Z86.6	Union#Z866#Z86.6 Personal history of diseases of the nervous system and sense organs	1.18708	5.91e-12	20496	14746	Union#Z866#Personal history of diseases of the nervous system and sense organs	Z86.69	1017	0.145918	1.16394	Z86.6 Personal history of diseases of the nervous system and sense organs	Z86 Personal history of certain other diseases	Z80-Z99 Persons with potential health hazards related to family and personal history and certain conditions influencing health status	Chapter XXI Factors influencing health status and contact with health services	Personal history of other diseases of the nervous system and sense organs	Other CNS infection and poliomyelitis	INFLAMMATORY DISEASES OF THE CENTRAL NERVOUS SYSTEM	Health status factors
I959	I95.9	Union#I959#I95.9 Hypotension| unspecified	1.18705	2.36e-08	12223	14280	Union#I959#Hypotension unspecified	I95.9	2028	4.60427e-08	1.4792	I95.9 Hypotension, unspecified	I95 Hypotension	I95-I99 Other and unspecified disorders of the circulatory system	Chapter IX Diseases of the circulatory system	Hypotension, unspecified	Hypotension NOS	other circulatory symptoms/findings/disorders	Circulatory
Z871	Z87.1	Union#Z871#Z87.1 Personal history of diseases of the digestive system	1.18267	1.85e-17	36518	16121	Union#Z871#Personal history of diseases of the digestive system	Z87.19	2076	0.002139	1.25457	Z87.1 Personal history of diseases of the digestive system	Z87 Personal history of other diseases and conditions	Z80-Z99 Persons with potential health hazards related to family and personal history and certain conditions influencing health status	Chapter XXI Factors influencing health status and contact with health services	Personal history of other diseases of the digestive system	Personal history of diseases of digestive system	noninfective gastrointestinal disorders	Health status factors
K802	K80.2	Union#K802#K80.2 Calculus of gallbladder without cholecystitis	1.17916	6.29e-09	14771	13597	Union#K802#Calculus of gallbladder without cholecystitis	K80.20	2010	0.23079	1.0958	K80.2 Calculus of gallbladder without cholecystitis	K80 Cholelithiasis	K80-K87 Disorders of gallbladder, biliary tract and pancreas	Chapter XI Diseases of the digestive system	Calculus of gallbladder without cholecystitis without obstruction	Cholelithiasis	Biliary tract disease	Gastrointestinal
E039	E03.9	Union#E039#E03.9 Hypothyroidism| unspecified	1.17776	8.31e-14	25744	18057	Union#E039#Hypothyroidism unspecified	E03.9	13796	0.113599	1.05137	E03.9 Hypothyroidism, unspecified	E03 Other hypothyroidism	E00-E07 Disorders of thyroid gland	Chapter IV Endocrine, nutritional and metabolic diseases	Myxedema NOS	Hypothyroidism NOS	DISORDERS OF THYROID GLAND	Endocrine & metabolic
M255	M25.5	Union#M255#M25.5 Pain in joint	1.17645	1.45e-09	16910	14016	Union#M255#Pain in joint	M25.561	10750	0.0894096	1.0616	M25.5 Pain in joint	M25 Other joint disorders, not elsewhere classified	M20-M25 Other joint disorders	Chapter XIII Diseases of the musculoskeletal system and connective tissue	Pain in right knee	Pain in joint	Pain in joint	Musculoskeletal
I209	I20.9	Union#I209#I20.9 Angina pectoris| unspecified	1.17396	5.19e-13	29843	14279	Union#I209#Angina pectoris unspecified	I20.9	912	0.00920209	1.33057	I20.9 Angina pectoris, unspecified	I20 Angina pectoris	I20-I25 Ischaemic heart diseases	Chapter IX Diseases of the circulatory system	Ischemic chest pain	Angina pectoris	ISCHEMIC HEART DISEASE	Circulatory
K298	K29.8	Union#K298#K29.8 Duodenitis	1.17107	1.7e-07	12998	12608	Union#K298#Duodenitis	K29.80	311	0.0197792	1.51342	K29.8 Duodenitis	K29 Gastritis and duodenitis	K20-K31 Diseases of oesophagus, stomach and duodenum	Chapter XI Diseases of the digestive system	Duodenitis without bleeding	Duodenitis	disorders of stomach	Gastrointestinal
M796	M79.6	Union#M796#M79.6 Pain in limb	1.16735	6.42e-07	12092	13440	Union#M796#Pain in limb	M79.671	5811	0.633516	0.976391	M79.6 Pain in limb	M79 Other soft tissue disorders, not elsewhere classified	M70-M79 Other soft tissue disorders	Chapter XIII Diseases of the musculoskeletal system and connective tissue	Pain in right foot	Pain in limb	Pain in limb	Musculoskeletal
D509	D50.9	Union#D509#D50.9 Iron deficiency anaemia| unspecified	1.16638	2.95e-09	15869	32386	Union#D509#Iron deficiency anaemia unspecified	D50.9	4613	0.000171027	1.21031	D50.9 Iron deficiency anaemia, unspecified	D50 Iron deficiency anaemia	D50-D53 Nutritional anaemias	Chapter III Diseases of the blood and blood-forming organs and certain disorders involving the immune mechanism	Iron deficiency anemia, unspecified	Iron deficiency anemias, unspecified or not due to blood loss	Anemias	Hematologic & immune
I251	I25.1	Union#I251#I25.1 Atherosclerotic heart disease	1.16314	1.58e-12	34694	13629	Union#I251#Atherosclerotic heart disease	I25.10	10852	5.69412e-24	1.39622	I25.1 Atherosclerotic heart disease	I25 Chronic ischaemic heart disease	I20-I25 Ischaemic heart diseases	Chapter IX Diseases of the circulatory system	Athscl heart disease of native coronary artery w/o ang pctrs	Coronary atherosclerosis	ISCHEMIC HEART DISEASE	Circulatory
N183	N18.3	Union#N183#N18.3 Chronic kidney disease| stage 3	1.1614	3.38e-07	12808	18842	Union#N183#Chronic kidney disease stage 3	N18.3	3482	5.97774e-16	1.55407	N18.3 Chronic kidney disease, stage 3	N18 Chronic renal failure	N17-N19 Renal failure	Chapter XIV Diseases of the genitourinary system	Chronic kidney disease, stage 3 (moderate)	Chronic Kidney Disease, Stage III	diseases of kidney and ureters	Genitourinary
D649	D64.9	Union#D649#D64.9 Anaemia| unspecified	1.15547	1.93e-12	26209	35495	Union#D649#Anaemia unspecified	D64.9	10587	1.086e-17	1.33476	D64.9 Anaemia, unspecified	D64 Other anaemias	D60-D64 Aplastic and other anaemias	Chapter III Diseases of the blood and blood-forming organs and certain disorders involving the immune mechanism	Anemia, unspecified	Other anemias	Anemias	Hematologic & immune
K922	K92.2	Union#K922#K92.2 Gastro-intestinal haemorrhage| unspecified	1.15482	6.05e-07	14274	14348	Union#K922#Gastrointestinal haemorrhage unspecified	K92.2	1079	6.86132e-07	1.6052	K92.2 Gastro-intestinal haemorrhage, unspecified	K92 Other diseases of digestive system	K90-K93 Other diseases of the digestive system	Chapter XI Diseases of the digestive system	Intestinal hemorrhage NOS	Hemorrhage of gastrointestinal tract	Other diseases of digestive system	Gastrointestinal
M199	M19.9	Union#M199#M19.9 Arthrosis| unspecified	1.15029	3.18e-13	41733	16101	Union#M199#Arthrosis unspecified	M19.90	8833	1.34547e-08	1.23548	M19.9 Arthrosis, unspecified	M19 Other arthrosis	M15-M19 Arthrosis	Chapter XIII Diseases of the musculoskeletal system and connective tissue	Unspecified osteoarthritis, unspecified site	Osteoarthrosis NOS	osteoarthritis	Musculoskeletal
K219	K21.9	Union#K219#K21.9 Gastro-oesophageal reflux disease without oesophagitis	1.13665	1.87e-11	38376	18083	Union#K219#Gastro-oesophageal reflux disease without oesophagitis	K21.9	23353	1.34489e-11	1.18309	K21.9 Gastro-oesophageal reflux disease without oesophagitis	K21 Gastro-oesophageal reflux disease	K20-K31 Diseases of oesophagus, stomach and duodenum	Chapter XI Diseases of the digestive system	Gastro-esophageal reflux disease without esophagitis	GERD	esophageal disorders	Gastrointestinal
K449	K44.9	Union#K449#K44.9 Diaphragmatic hernia without obstruction or gangrene	1.13612	2.53e-13	48658	19485	Union#K449#Diaphragmatic hernia without obstruction or gangrene	K44.9	3974	0.00995709	1.15241	K44.9 Diaphragmatic hernia without obstruction or gangrene	K44 Diaphragmatic hernia	K40-K46 Hernia	Chapter XI Diseases of the digestive system	Diaphragmatic hernia without obstruction or gangrene	Diaphragmatic hernia	Abdominal hernia	Gastrointestinal
J459	J45.9	Union#J459#J45.9 Asthma| unspecified	1.13362	3.6e-12	41071	21820	Union#J459#Asthma unspecified	J45.909	8579	0.302308	1.04084	J45.9 Asthma, unspecified	J45 Asthma	J40-J47 Chronic lower respiratory diseases	Chapter X Diseases of the respiratory system	Unspecified asthma, uncomplicated	Asthma	chronic obstructive pulmonary disease, bronchiectasis, asthma	Respiratory
K573	K57.3	Union#K573#K57.3 Diverticular disease of large intestine without perforation or abscess	1.13254	2.07e-13	54350	19455	Union#K573#Diverticular disease of large intestine without perforation or abscess	K57.30	5299	0.0949555	1.08518	K57.3 Diverticular disease of large intestine without perforation or abscess	K57 Diverticular disease of intestine	K55-K64 Other diseases of intestines	Chapter XI Diseases of the digestive system	Dvrtclos of lg int w/o perforation or abscess w/o bleeding	Diverticulosis	noninfective gastrointestinal disorders	Gastrointestinal
I519	I51.9	Union#I519#I51.9 Heart disease| unspecified	1.12936	1.37e-08	33230	14655	Union#I519#Heart disease unspecified	I51.9	998	0.000187181	1.45944	I51.9 Heart disease, unspecified	I51 Complications and ill-defined descriptions of heart disease	I30-I52 Other forms of heart disease	Chapter IX Diseases of the circulatory system	Heart disease, unspecified	Other forms of chronic heart disease	ISCHEMIC HEART DISEASE	Circulatory
K635	K63.5	Union#K635#K63.5 Polyp of colon	1.12861	6.19e-08	26963	14553	Union#K635#Polyp of colon	K63.5	4809	0.250617	0.938801	K63.5 Polyp of colon	K63 Other diseases of intestine	K55-K64 Other diseases of intestines	Chapter XI Diseases of the digestive system	Polyp of colon	Benign neoplasm of colon	Benign and malignant neoplasm of colon	Gastrointestinal
N390	N39.0	Union#N390#N39.0 Urinary tract infection| site not specified	1.1254	1.63e-08	28730	19191	Union#N390#Urinary tract infection site not specified	N39.0	8216	1.56085e-09	1.26007	N39.0 Urinary tract infection, site not specified	N39 Other disorders of urinary system	N30-N39 Other diseases of urinary system	Chapter XIV Diseases of the genitourinary system	Urinary tract infection, site not specified	Urinary tract infection	Urinary tract infections	Genitourinary
E780	E78.0	Union#E780#E78.0 Pure hypercholesterolaemia	1.11776	6.28e-13	65295	24812	Union#E780#Pure hypercholesterolaemia	E78.00	10490	0.00029854	1.13503	E78.0 Pure hypercholesterolaemia	E78 Disorders of lipoprotein metabolism and other lipidaemias	E70-E90 Metabolic disorders	Chapter IV Endocrine, nutritional and metabolic diseases	Pure hypercholesterolemia, unspecified	Hypercholesterolemia	Disorders of lipoid metabolism	Endocrine & metabolic
M539	M53.9	Union#M539#M53.9 Dorsopathy| unspecified	1.11618	9.81e-07	25933	16440	Union#M539#Dorsopathy unspecified	M53.9	211	0.328917	1.22768	M53.9 Dorsopathy, unspecified	M53 Other dorsopathies, not elsewhere classified	M50-M54 Other dorsopathies	Chapter XIII Diseases of the musculoskeletal system and connective tissue	Dorsopathy, unspecified	Other derangement of joint	other non-traumatic joint disorders	Musculoskeletal
E119	E11.9	Union#E119#E11.9 Without complications	1.10761	1.65e-07	34796	20611	Union#E119#Type 2 diabetes mellitus Without complications	E11.9	12878	1.47169e-17	1.30373	E11.9 Without complications	E11 Non-insulin-dependent diabetes mellitus	E10-E14 Diabetes mellitus	Chapter IV Endocrine, nutritional and metabolic diseases	Type 2 diabetes mellitus without complications	Type 2 diabetes	DIABETES	Endocrine & metabolic
H919	H91.9	Union#H919#H91.9 Hearing loss| unspecified	1.07058	2.82e-07	111885	26293	Union#H919#Hearing loss unspecified	H91.90	2182	0.0347424	1.16745	H91.9 Hearing loss, unspecified	H91 Other hearing loss	H90-H95 Other disorders of ear	Chapter VIII Diseases of the ear and mastoid process	Unspecified hearing loss, unspecified ear	Hearing loss	Hearing loss and related disorders	Ear
