## Extended Data Table 3 for "Population-scale sequencing resolves correlates and determinants of latent Epstein-Barr Virus infection"

### Sheet: EDTable3-ExWAS_hits
genotype	Gene Name	Most Damaging Effect	pValue	oddsRatio
1-113829710-TA-T	PTPN22	splice_region_variant	4.91e-09	0.9585
1-113834946-A-G	PTPN22	missense_variant	9.83e-11	0.9274
1-160823770-A-G	LY9	missense_variant	2.91e-09	1.0438
12-111446804-T-C	SH2B3	missense_variant	7.94e-09	1.0422
16-30474072-G-C	ITGAL	missense_variant	3.61e-10	0.9561
17-39906250-T-C	GSDMB	missense_variant	3.55e-08	1.1031
2-203867991-A-G	CTLA4	missense_variant	2.22e-10	1.0476
3-47004356-C-T	NBEAL2	missense_variant	3.47e-10	0.942
5-132340627-C-T	SLC22A4	missense_variant	1.12e-14	1.0572
5-96783148-G-C	ERAP1	missense_variant	6.74e-12	0.9467
5-96786556-T-G	ERAP1	splice_region_variant	2.66e-09	0.9561
5-96788627-T-C	ERAP1	missense_variant	2.35e-09	0.956
5-96895296-G-T	ERAP2	missense_variant	8.64e-40	1.099
5-96996381-TC-T	LNPEP	splice_region_variant	5.49e-52	1.1164
6-25862238-C-T	SLC17A3	missense_variant	4.06e-09	0.9516
6-25914625-G-A	SLC17A2	missense_variant	1.31e-13	0.9202
6-26017314-T-C	HIST1H1A	missense_variant	1.62e-12	0.9255
6-26092913-G-A	HFE	missense_variant	3.02e-13	1.1001
6-26365358-T-C	BTN3A2	splice_region_variant	2.27e-24	0.8959
6-26370429-A-G	BTN3A2	missense_variant	3.39e-24	0.8955
6-26372893-G-A	BTN3A2	splice_region_variant	1.5e-24	0.8948
6-26373279-G-A	BTN3A2	missense_variant	2.58e-24	0.8945
6-26392287-G-C	BTN2A2	missense_variant	7.46e-26	0.8932
6-26409662-G-C	BTN3A1	missense_variant	1.75e-26	0.8816
6-26448634-C-T	BTN3A3	missense_variant	1.38e-10	0.5132
6-26463346-G-T	BTN2A1	missense_variant	8.09e-27	0.8811
6-26463347-G-T	BTN2A1	missense_variant	5.27e-27	0.8807
6-26463432-G-A	BTN2A1	missense_variant	2.26e-22	0.8962
6-26468098-G-A	BTN2A1	missense_variant	5.34e-22	0.8971
6-26468317-G-C	BTN2A1	missense_variant	2.17e-22	0.8962
6-26505134-G-A	BTN1A1	missense_variant	2.66e-29	1.0838
6-26509102-C-G	BTN1A1	missense_variant	3.42e-29	1.0836
6-26509154-C-T	BTN1A1	missense_variant	9.78e-23	0.8953
6-27255285-AAAGGAGAGCCAGATT-A	PRSS16	disruptive_inframe_deletion	7.05e-24	0.9137
6-27312073-T-C	POM121L2	missense_variant	1.28e-13	0.9378
6-27457406-C-A	ZNF184	missense_variant	2.38e-49	1.1156
6-27467928-G-A	ZNF184	splice_region_variant	1.2e-17	1.0717
6-27807896-A-G	HIST1H2BL	missense_variant	4.61e-25	0.8954
6-27911422-C-A	OR2B2	missense_variant	5.64e-29	0.8791
6-27912204-A-G	OR2B2	missense_variant	1.94e-28	0.8802
6-27957589-G-A	OR2B6	missense_variant	2.48e-25	1.1453
6-28149553-C-T	ZKSCAN8	missense_variant	2.51e-12	1.1254
6-28230344-C-T	ZSCAN9	stop_gained	1.32e-25	0.8613
6-28251883-G-A	ZKSCAN4	missense_variant	2.51e-25	0.902
6-28259658-A-G	NKAPL	missense_variant	1.3e-08	1.0526
6-28260564-A-G	NKAPL	missense_variant	7.11e-27	1.1121
6-28272137-G-A	ZSCAN26	missense_variant	1.99e-27	0.8982
6-28287085-G-C	PGBD1	missense_variant	2.36e-11	1.2256
6-28296915-C-G	PGBD1	missense_variant	2.23e-19	1.1009
6-28300720-C-T	PGBD1	splice_region_variant	3.44e-19	1.1005
6-28301047-A-G	PGBD1	missense_variant	2.2e-26	0.8852
6-28302270-C-G	PGBD1	missense_variant	2.19e-19	1.1009
6-28329536-T-A	ZSCAN31	missense_variant	2.43e-26	0.9005
6-28398374-A-G	ZSCAN12	missense_variant	4.76e-29	0.8791
6-28505754-C-G	GPX6	missense_variant	2.38e-11	1.3137
6-28515705-A-C	GPX6	missense_variant	1.85e-09	1.0468
6-29087137-T-A	OR2B3	missense_variant	1.44e-08	0.8458
6-29087146-A-G	OR2B3	missense_variant	1.38e-16	1.2885
6-29101487-T-C	OR2J1	missense_variant	4.63e-08	0.9608
6-29101522-C-T	OR2J1	stop_gained	4.05e-08	0.9605
6-29173966-A-G	OR2J2	missense_variant	1.08e-23	0.8359
6-29174072-T-C	OR2J2	missense_variant	9.52e-11	1.0477
6-29307521-G-A	OR14J1	missense_variant	1.42e-43	0.7686
6-29374459-A-G	OR12D3	missense_variant	1.95e-08	0.8997
6-29374998-G-A	OR12D3	missense_variant	9.94e-33	0.8751
6-29397010-C-T	OR12D2	missense_variant	5.32e-21	0.8552
6-29440193-T-C	OR10C1	missense_variant	2.05e-15	1.0739
6-29440313-A-G	OR10C1	missense_variant	9.03e-13	0.7777
6-29440498-C-A	OR10C1	missense_variant	5.58e-13	0.7756
6-29440751-A-T	OR10C1	missense_variant	1.28e-12	0.7791
6-29440778-C-A	OR10C1	missense_variant	7.28e-13	0.7768
6-29462344-A-C	OR2H1	missense_variant	7.9e-11	1.6596
6-29556175-A-G	UBD	missense_variant	5.96e-16	1.0683
6-29607226-G-A	GABBR1	splice_region_variant	4.85e-10	1.0694
6-29657255-TTCC-T	MOG	disruptive_inframe_deletion	4.27e-20	1.1594
6-29666226-G-C	MOG	missense_variant	1.01e-172	0.7797
6-29666235-A-G	MOG	missense_variant	3.43e-101	0.7822
6-29670738-CTGTTA-C	MOG	frameshift_variant	3.61e-44	1.366
6-29672639-G-C	ZFP57	missense_variant	3.09e-08	1.7149
6-29673078-C-G	ZFP57	missense_variant	3.93e-08	1.7114
6-29673174-T-C	ZFP57	missense_variant	5.17e-09	0.8273
6-29673579-A-G	ZFP57	missense_variant	2.18e-08	1.7215
6-29673636-T-A	ZFP57	missense_variant	4.34e-08	1.7028
6-29673737-C-T	ZFP57	missense_variant	3.29e-13	1.2167
6-29723805-C-A	HLA-F	missense_variant	2.25e-09	0.8219
6-29725234-C-T	HLA-F	missense_variant	3.31e-113	0.8164
6-29727992-T-C	HLA-F	missense_variant	2.78e-23	0.5678
6-29828136-A-T	HLA-G	missense_variant	5.06e-18	1.1765
6-29829643-C-T	HLA-G	missense_variant	2.5e-18	1.1346
6-29942581-C-G	HLA-A	missense_variant	1.31e-136	0.8353
6-29942594-C-T	HLA-A	missense_variant	2.37e-62	1.2064
6-29942750-C-T	HLA-A	splice_region_variant	2.31e-225	0.7858
6-29942780-T-A	HLA-A	missense_variant	2.43e-46	1.2103
6-29942781-T-A	HLA-A	missense_variant	6.4e-25	1.1075
6-29942781-T-C	HLA-A	missense_variant	5.02e-55	1.1477
6-29942886-G-A	HLA-A	missense_variant	1.26e-10	0.9428
6-29942921-G-A	HLA-A	missense_variant	1.14e-25	1.1941
6-29942939-C-G	HLA-A	missense_variant	2.77e-227	0.7849
6-29942940-A-G	HLA-A	missense_variant	1.35e-174	0.8096
6-29942940-A-T	HLA-A	missense_variant	3.01e-40	1.2507
6-29942942-G-A	HLA-A	missense_variant	2.52e-18	1.1169
6-29942942-G-C	HLA-A	missense_variant	1.29e-38	1.1944
6-29942944-G-C	HLA-A	missense_variant	1.24e-15	1.1055
6-29942948-C-G	HLA-A	missense_variant	2.53e-09	1.0754
6-29942953-T-A	HLA-A	missense_variant	6.75e-228	0.7844
6-29942954-G-A	HLA-A	missense_variant	4.13e-10	0.9439
6-29942965-G-C	HLA-A	missense_variant	1.01e-194	0.7945
6-29942975-G-C	HLA-A	missense_variant	0	0.7272
6-29942982-T-A	HLA-A	missense_variant	1.03e-27	1.106
6-29942984-G-A	HLA-A	missense_variant	2.86e-22	1.0732
6-29942985-A-G	HLA-A	missense_variant	1.95e-12	1.1162
6-29942990-G-C	HLA-A	missense_variant	1.27e-22	1.0964
6-29942993-ACCC-A	HLA-A	disruptive_inframe_deletion	2.17e-23	1.0981
6-29942997-TG-T	HLA-A	frameshift_variant	1.31e-23	1.0986
6-29943002-G-GCTCC	HLA-A	frameshift_variant	3.68e-24	1.0996
6-29943260-G-C	HLA-A	splice_region_variant	7.58e-197	0.7972
6-29943279-A-C	HLA-A	missense_variant	3.23e-11	1.0803
6-29943286-T-G	HLA-A	missense_variant	1.7e-277	0.7581
6-29943287-A-G	HLA-A	missense_variant	3.36e-43	0.9052
6-29943292-A-T	HLA-A	missense_variant	2.44e-09	1.0751
6-29943315-G-T	HLA-A	missense_variant	0	0.7279
6-29943321-T-C	HLA-A	missense_variant	7.19e-17	1.1694
6-29943337-G-A	HLA-A	missense_variant	1.83e-128	0.8409
6-29943342-G-T	HLA-A	missense_variant	3.56e-234	0.7831
6-29943377-C-A	HLA-A	missense_variant	7.57e-163	0.8194
6-29943421-T-C	HLA-A	missense_variant	3.27e-235	0.7738
6-29943426-A-C	HLA-A	missense_variant	7.79e-68	1.1658
6-29943430-G-A	HLA-A	missense_variant	7.73e-235	0.7739
6-29943445-C-T	HLA-A	missense_variant	1.03e-10	0.9424
6-29943448-A-G	HLA-A	missense_variant	1.85e-58	1.1703
6-29943451-A-T	HLA-A	missense_variant	2.19e-49	0.8996
6-29943463-T-A	HLA-A	stop_gained	2.37e-12	1.0741
6-29943469-C-T	HLA-A	missense_variant	3.32e-10	0.944
6-29943479-T-G	HLA-A	missense_variant	1.94e-119	0.7975
6-29943507-T-C	HLA-A	missense_variant	3.53e-25	0.5573
6-29943549-A-G	HLA-A	splice_region_variant	3.36e-41	1.2516
6-29944116-C-T	HLA-A	splice_region_variant	7.73e-64	0.8842
6-29944193-G-A	HLA-A	missense_variant	1.95e-67	0.8827
6-29944308-C-T	HLA-A	missense_variant	1.36e-29	1.2395
6-29944310-G-T	HLA-A	missense_variant	6.52e-64	1.1704
6-29944331-G-C	HLA-A	missense_variant	4.32e-67	0.883
6-29944503-T-C	HLA-A	missense_variant	3.5e-44	0.904
6-29944520-A-G	HLA-A	missense_variant	2.22e-09	1.0755
6-29944556-C-T	HLA-A	missense_variant	1.79e-67	0.8826
6-29944571-A-G	HLA-A	missense_variant	8.93e-62	1.1656
6-29944609-G-C	HLA-A	missense_variant	6.12e-09	1.0734
6-29944628-G-A	HLA-A	missense_variant	4.95e-56	1.1833
6-29944636-TG-T	HLA-A	splice_region_variant	4.62e-67	0.8828
6-29945053-T-C	HLA-A	splice_region_variant	2.15e-113	0.8098
6-29945079-A-T	HLA-A	missense_variant	1.95e-44	0.9036
6-29945260-G-A	HLA-A	missense_variant	1.35e-61	1.178
6-30062337-A-G	ZNRD1	splice_region_variant	1.28e-157	0.7631
6-30071361-T-C	RNF39	missense_variant	1.46e-12	1.1366
6-30071463-G-T	RNF39	missense_variant	1.21e-08	1.0703
6-30073232-A-G	RNF39	missense_variant	1.29e-08	1.0702
6-30075524-G-C	RNF39	missense_variant	1.66e-08	0.3854
6-30147048-G-A	TRIM40	missense_variant	5.59e-19	1.3873
6-30147120-C-T	TRIM40	missense_variant	3.97e-24	1.4165
6-30147178-C-T	TRIM40	missense_variant	3.31e-131	0.8087
6-30147543-G-T	TRIM40	splice_donor_variant	3.13e-28	0.5471
6-30147765-G-A	TRIM40	missense_variant	1.05e-132	0.8076
6-30158400-G-A	TRIM10	missense_variant&splice_region_variant	3.77e-15	1.2772
6-30158448-A-G	TRIM10	missense_variant	3.55e-23	1.4097
6-30158508-C-T	TRIM10	missense_variant	6.85e-15	1.2756
6-30158526-T-A	TRIM10	missense_variant	1.12e-14	1.2725
6-30160665-C-T	TRIM10	missense_variant	2.23e-14	0.892
6-30163934-G-C	TRIM15	missense_variant	1.21e-21	0.8049
6-30167210-C-T	TRIM15	missense_variant	1.81e-21	1.352
6-30171922-G-A	TRIM15	missense_variant	5.78e-91	0.8425
6-30346790-C-A	RPP21	missense_variant	2.73e-13	1.0652
6-30490287-G-A	HLA-E	missense_variant	4.41e-96	0.86
6-30491388-C-T	HLA-E	missense_variant	2.65e-19	0.7741
6-30561828-C-T	PRR3	splice_region_variant	1.1e-13	1.1732
6-30647467-G-A	C6orf136	missense_variant	1.28e-35	1.234
6-30664878-T-C	DHX16	missense_variant	3.06e-12	1.2901
6-30679258-G-T	PPP1R18	missense_variant	7.82e-11	1.2665
6-30685004-C-T	PPP1R18	missense_variant	7.63e-99	0.7997
6-30703452-C-T	MDC1	missense_variant	2.88e-13	1.178
6-30704549-T-C	MDC1	missense_variant	1.4e-22	1.2437
6-30704565-A-G	MDC1	missense_variant	8.89e-11	1.1057
6-30744028-C-G	IER3	missense_variant	3.36e-146	0.7424
6-30894646-C-T	DDR1	missense_variant	1.05e-127	0.8067
6-30899152-G-A	DDR1	missense_variant	4.58e-08	0.8409
6-30912320-T-C	GTF2H4	splice_region_variant	9.5e-10	1.3674
6-30914912-C-T	VARS2	missense_variant	2.4e-39	0.7375
6-30915026-G-A	VARS2	missense_variant	2.38e-38	0.7406
6-30915784-G-A	VARS2	start_lost	6.65e-09	1.3619
6-30921626-C-A	VARS2	missense_variant	1.75e-16	1.4336
6-30922706-G-T	VARS2	missense_variant&splice_region_variant	1.33e-14	0.9438
6-30925350-G-A	VARS2	missense_variant	7.98e-14	1.0753
6-30925651-G-A	VARS2	missense_variant	1.71e-14	0.944
6-30926164-G-A	VARS2	missense_variant	8.19e-130	0.8039
6-30931747-T-C	SFTA2	missense_variant	1.08e-128	0.8046
6-30949705-C-T	DPCR1	missense_variant	4.81e-40	0.7314
6-30949945-C-T	DPCR1	missense_variant	3.59e-10	1.3789
6-30950623-A-G	DPCR1	missense_variant	6.02e-14	0.9435
6-30950664-A-G	DPCR1	missense_variant	1.17e-40	0.727
6-30951364-C-T	DPCR1	missense_variant	4.12e-10	1.3729
6-30952101-G-C	DPCR1	missense_variant	7.38e-40	1.1488
6-30952309-C-T	DPCR1	missense_variant	2.33e-42	0.7284
6-30952347-G-A	DPCR1	missense_variant	1.31e-152	0.7651
6-30952978-A-C	DPCR1	missense_variant	4.75e-12	1.5134
6-30953113-G-A	DPCR1	missense_variant	5.34e-18	0.9367
6-30986468-T-C	MUC21	missense_variant	5.67e-75	0.8662
6-30986558-C-CCTCCAGTGGGGCCAGCACAGTCACCAACTCTGGGTCCAGTGTGACCTCCAGTGGAGCCAGCACTGCCACCAACTCTGAGTCCAGCACAGTGTCCAGTAGGGCCAGCACTGCCACCAACTCTGAGTCTAGCACACT	MUC21	disruptive_inframe_insertion	6.61e-15	1.1674
6-30986923-A-C	MUC21	missense_variant	3.62e-18	0.3058
6-30987424-G-A	MUC21	missense_variant	3.5e-28	1.1713
6-30987425-C-T	MUC21	missense_variant	3.47e-29	1.173
6-30987434-C-T	MUC21	missense_variant	3.74e-28	1.1604
6-31025600-T-A	MUC22	missense_variant	1.1e-52	0.8852
6-31025663-G-A	MUC22	missense_variant	4.12e-24	0.8187
6-31026177-C-T	MUC22	missense_variant	1.1e-14	0.4814
6-31026249-C-A	MUC22	missense_variant	3.65e-08	0.8584
6-31026455-A-G	MUC22	missense_variant	1.17e-12	0.6971
6-31026471-C-G	MUC22	missense_variant	5.39e-34	0.8644
6-31026476-G-A	MUC22	missense_variant	1.53e-48	0.8514
6-31026593-G-A	MUC22	missense_variant	1.21e-16	1.7084
6-31026635-G-A	MUC22	missense_variant	4.4e-13	0.844
6-31026693-C-G	MUC22	missense_variant	1.87e-86	0.4682
6-31026840-C-G	MUC22	missense_variant	9.23e-85	0.4675
6-31027001-A-G	MUC22	missense_variant	7.27e-12	0.7104
6-31027401-C-T	MUC22	missense_variant	3e-12	0.9223
6-31027410-T-C	MUC22	missense_variant	2.01e-12	0.922
6-31027520-A-G	MUC22	missense_variant	2.96e-12	0.9227
6-31027755-T-C	MUC22	missense_variant	2.28e-12	0.9222
6-31028355-C-T	MUC22	missense_variant	1.17e-12	0.9211
6-31028732-G-A	MUC22	missense_variant	1.23e-11	0.9243
6-31029302-G-A	MUC22	missense_variant	2.82e-31	1.5375
6-31029498-C-G	MUC22	missense_variant	5.43e-11	0.7063
6-31029557-A-G	MUC22	missense_variant	3.13e-11	0.9259
6-31029575-A-G	MUC22	missense_variant	4.39e-16	0.9119
6-31029915-G-C	MUC22	missense_variant	1.81e-09	1.0472
6-31030047-T-C	MUC22	missense_variant	3.18e-17	0.9094
6-31111487-C-T	C6orf15	missense_variant	1.47e-10	1.0959
6-31111663-C-T	C6orf15	missense_variant	3.08e-12	1.1442
6-31111866-T-C	C6orf15	missense_variant	1.2e-258	0.782
6-31112112-C-G	C6orf15	missense_variant	2.57e-261	0.7809
6-31112117-A-G	C6orf15	missense_variant	6.77e-14	0.9318
6-31112217-C-T	C6orf15	missense_variant	3.88e-66	0.7769
6-31112239-C-G	C6orf15	missense_variant	9.73e-115	0.8089
6-31112543-C-T	C6orf15	missense_variant	3.07e-65	0.2928
6-31116036-T-C	CDSN	missense_variant	3.45e-33	0.9079
6-31116168-C-T	CDSN	missense_variant	8.5e-09	0.7307
6-31116257-C-T	CDSN	missense_variant	9.97e-69	0.2853
6-31116386-A-G	CDSN	missense_variant	2.01e-83	1.1485
6-31116393-A-C	CDSN	missense_variant	2.17e-34	1.1264
6-31117010-A-G	CDSN	missense_variant	7.1e-10	1.0553
6-31117165-GCTT-G	CDSN	disruptive_inframe_deletion	2.19e-256	0.7516
6-31117187-T-C	CDSN	missense_variant	2.14e-33	0.9078
6-31120368-T-A	CDSN	missense_variant	1.71e-226	0.7641
6-31138080-AG-A	PSORS1C2	frameshift_variant	6.15e-17	0.9085
6-31138114-A-G	PSORS1C2	missense_variant	1.58e-116	0.7911
6-31138151-G-A	PSORS1C2	missense_variant	1.94e-08	1.5825
6-31138682-C-A	PSORS1C1	missense_variant	1.06e-187	0.6521
6-31138712-G-A	PSORS1C1	missense_variant	3.12e-10	1.0918
6-31138723-T-TC	PSORS1C1	frameshift_variant	2.97e-221	0.6346
6-31138728-C-CA	PSORS1C1	frameshift_variant	3.72e-21	0.3614
6-31139020-G-A	PSORS1C2	missense_variant	7.48e-28	0.3503
6-31139871-C-T	PSORS1C1	missense_variant	3.75e-09	0.9448
6-31142614-G-C	CCHCR1	missense_variant	9.56e-276	0.7562
6-31144707-C-T	CCHCR1	missense_variant	2.3e-106	0.7076
6-31144960-C-A	CCHCR1	missense_variant	7.46e-148	0.8041
6-31145074-C-CT	CCHCR1	splice_acceptor_variant	2.66e-10	1.4418
6-31145306-G-A	CCHCR1	splice_region_variant	2.22e-277	0.7551
6-31145498-A-G	CCHCR1	splice_region_variant	7.91e-190	0.8072
6-31145499-G-A	CCHCR1	splice_region_variant	1.05e-189	0.8072
6-31148468-C-T	CCHCR1	missense_variant	4.1e-11	1.1397
6-31148469-G-A	CCHCR1	missense_variant	2.32e-162	0.821
6-31148725-C-T	CCHCR1	missense_variant	4.24e-31	1.1697
6-31150734-T-G	CCHCR1	missense_variant	6.78e-74	1.1726
6-31151121-A-T	CCHCR1	missense_variant&splice_region_variant	1.09e-104	0.7086
6-31151126-C-T	CCHCR1	splice_region_variant	1.24e-15	1.2044
6-31154538-G-C	CCHCR1	missense_variant	8.48e-15	0.9457
6-31154705-G-A	CCHCR1	missense_variant	1.77e-93	0.8394
6-31154723-G-A	CCHCR1	missense_variant	1.82e-91	0.8405
6-31157381-C-T	CCHCR1	missense_variant	8.93e-58	0.8908
6-31157480-C-A	CCHCR1	stop_gained	3.07e-105	0.7092
6-31161533-C-T	TCF19	missense_variant	1.32e-203	0.725
6-31161839-A-G	TCF19	missense_variant	8.98e-93	0.8483
6-31161930-C-T	TCF19	missense_variant	6.94e-106	0.7085
6-31164872-A-C	POU5F1	splice_region_variant	4.97e-17	0.9378
6-31166310-C-G	TCF19	missense_variant	7.26e-37	1.1426
6-31166341-C-CGAG	TCF19	disruptive_inframe_insertion	7.59e-129	0.8256
6-31170533-C-T	POU5F1	missense_variant	8.09e-09	0.8548
6-31271091-C-T	HLA-C	missense_variant	1.15e-73	0.8324
6-31271112-T-C	HLA-C	missense_variant	1.16e-16	1.4484
6-31271153-A-C	HLA-C	missense_variant	2.35e-75	0.8748
6-31271153-A-T	HLA-C	missense_variant	2.9e-47	1.2654
6-31271165-G-T	HLA-C	missense_variant	2.78e-40	0.9061
6-31271180-A-C	HLA-C	missense_variant	5.09e-16	0.9408
6-31271193-T-A	HLA-C	missense_variant	1.47e-15	1.4215
6-31271207-G-T	HLA-C	missense_variant	4.67e-114	0.7867
6-31271273-G-A	HLA-C	missense_variant	9.78e-93	0.8458
6-31271280-C-T	HLA-C	missense_variant	3.71e-193	0.7705
6-31271283-A-G	HLA-C	missense_variant	1.9e-46	1.4061
6-31271305-G-C	HLA-C	missense_variant	6.19e-78	0.7737
6-31271324-G-A	HLA-C	missense_variant	5.18e-57	0.8147
6-31271324-G-T	HLA-C	missense_variant	1.52e-32	0.9101
6-31271331-T-A	HLA-C	missense_variant&splice_region_variant	4.3e-63	1.156
6-31271337-G-A	HLA-C	missense_variant	1.39e-19	1.2639
6-31271337-G-T	HLA-C	missense_variant	2.44e-13	1.0739
6-31271339-G-A	HLA-C	missense_variant	1.91e-08	1.0571
6-31271599-C-T	HLA-C	missense_variant&splice_region_variant	6.88e-13	0.891
6-31271672-C-G	HLA-C	missense_variant	3.24e-57	0.8628
6-31271724-G-T	HLA-C	missense_variant	1.69e-76	0.7762
6-31271808-C-T	HLA-C	missense_variant	2.55e-17	1.0801
6-31271816-T-C	HLA-C	splice_donor_variant	4.67e-30	0.9051
6-31271824-C-T	HLA-C	missense_variant	6.35e-13	1.143
6-31271830-G-A	HLA-C	missense_variant	1.32e-74	0.7773
6-31271839-C-A	HLA-C	missense_variant	6.41e-53	0.8417
6-31271844-T-G	HLA-C	missense_variant	3.11e-56	0.8134
6-31271875-G-A	HLA-C	splice_region_variant	6.47e-56	0.8151
6-31271876-C-A	HLA-C	splice_region_variant	1.2e-13	1.148
6-31271999-A-C	HLA-C	missense_variant&splice_region_variant	8.63e-28	0.9086
6-31272002-C-T	HLA-C	missense_variant	9.88e-11	1.4285
6-31272013-G-A	HLA-C	missense_variant	2.71e-15	1.42
6-31272025-C-G	HLA-C	missense_variant	8.5e-13	0.9473
6-31272044-G-T	HLA-C	missense_variant	1.51e-53	0.8932
6-31272050-C-T	HLA-C	missense_variant	1.48e-17	0.9378
6-31272052-C-T	HLA-C	missense_variant	7.8e-15	1.414
6-31354625-C-T	HLA-B	splice_region_variant	2.4e-49	0.895
6-31356176-C-G	HLA-B	missense_variant	1.85e-15	0.942
6-31356181-T-G	HLA-B	missense_variant	4.8e-200	0.7718
6-31356183-G-C	HLA-B	missense_variant	1.13e-15	0.9416
6-31356203-A-G	HLA-B	missense_variant	1.61e-15	0.9145
6-31356226-T-G	HLA-B	missense_variant	9.91e-135	0.8166
6-31356227-C-T	HLA-B	missense_variant	6.59e-135	0.8164
6-31356245-TCC-T	HLA-B	frameshift_variant	3.93e-81	0.8563
6-31356248-G-A	HLA-B	missense_variant	2.16e-11	0.9045
6-31356248-G-GTC	HLA-B	frameshift_variant	2.27e-81	0.856
6-31356259-T-A	HLA-B	missense_variant	1.36e-24	0.9257
6-31356274-C-A	HLA-B	missense_variant	9.39e-38	1.2135
6-31356280-C-A	HLA-B	missense_variant	9.58e-09	0.8564
6-31356287-T-A	HLA-B	missense_variant	9.39e-38	1.2129
6-31356323-G-T	HLA-B	missense_variant	1.32e-14	0.9443
6-31356367-T-G	HLA-B	missense_variant	2.42e-80	0.8407
6-31356374-C-T	HLA-B	missense_variant	7.86e-22	0.9322
6-31356389-G-A	HLA-B	missense_variant	8.71e-32	0.3656
6-31356407-C-G	HLA-B	missense_variant	1.33e-54	0.8469
6-31356418-T-G	HLA-B	missense_variant	1.19e-70	1.6262
6-31356431-G-T	HLA-B	missense_variant	7.64e-09	0.9555
6-31356433-G-A	HLA-B	missense_variant	7.05e-28	0.9159
6-31356711-C-CGGAG	HLA-B	frameshift_variant	5.57e-21	1.1102
6-31356712-C-G	HLA-B	missense_variant	1.45e-42	1.224
6-31356714-C-A	HLA-B	missense_variant	1.26e-42	1.2247
6-31356720-T-G	HLA-B	missense_variant	6.4e-43	1.2254
6-31356729-C-T	HLA-B	missense_variant	3.47e-46	1.1146
6-31356730-T-C	HLA-B	missense_variant	1.54e-40	1.2174
6-31356739-C-A	HLA-B	missense_variant	2.4e-17	1.0637
6-31356747-GCC-G	HLA-B	frameshift_variant	8.91e-81	0.8572
6-31356751-G-GTT	HLA-B	frameshift_variant	1.29e-83	0.8547
6-31356754-C-T	HLA-B	missense_variant	9.14e-84	0.8549
6-31356759-T-A	HLA-B	missense_variant	6.67e-164	0.7924
6-31356759-T-G	HLA-B	missense_variant	3.55e-30	1.0866
6-31356770-G-C	HLA-B	missense_variant	1.03e-34	1.093
6-31356772-T-C	HLA-B	missense_variant	9.23e-35	1.093
6-31356838-C-T	HLA-B	missense_variant	4.22e-38	1.1075
6-31356864-T-A	HLA-B	missense_variant	2.09e-59	1.1347
6-31356889-A-C	HLA-B	missense_variant	9.95e-53	0.8778
6-31356889-A-T	HLA-B	missense_variant	1.13e-45	1.1144
6-31356925-C-T	HLA-B	missense_variant	2.35e-98	0.8508
6-31356928-A-C	HLA-B	missense_variant	7.02e-209	0.7866
6-31356934-A-C	HLA-B	missense_variant	4.84e-164	0.7427
6-31356934-A-G	HLA-B	missense_variant	1.74e-108	1.2163
6-31356973-G-A	HLA-B	missense_variant	3.72e-49	1.2344
6-31356979-G-A	HLA-B	missense_variant	2.94e-149	0.5678
6-31356987-C-A	HLA-B	missense_variant	2.93e-25	0.8229
6-31357011-T-C	HLA-B	missense_variant	3.13e-34	1.0925
6-31357148-A-G	HLA-B	missense_variant	9.56e-09	1.0443
6-31357154-A-C	HLA-B	missense_variant	1.05e-08	1.0441
6-31410558-G-C	MICA	missense_variant	1.59e-09	0.9133
6-31410581-T-G	MICA	missense_variant	2.28e-104	0.7976
6-31410648-A-G	MICA	missense_variant	5.85e-77	0.8559
6-31410798-G-A	MICA	splice_donor_variant	1.09e-28	0.3492
6-31411179-C-G	MICA	missense_variant	2.05e-127	1.2645
6-31411200-G-A	MICA	missense_variant	6.69e-77	0.8561
6-31411266-A-G	MICA	missense_variant	2.05e-194	0.4332
6-31411282-A-T	MICA	missense_variant	2.01e-19	0.7932
6-31411332-G-A	MICA	missense_variant	5.81e-77	0.856
6-31411338-G-A	MICA	missense_variant	1.34e-42	1.1211
6-31411357-C-G	MICA	missense_variant&splice_region_variant	2.13e-71	1.2536
6-31411364-C-G	MICA	splice_region_variant	2.45e-127	1.2651
6-31412018-A-G	MICA	missense_variant	3.12e-77	0.8556
6-31412030-C-T	MICA	missense_variant	3.15e-77	0.8557
6-31412046-C-G	MICA	missense_variant	3.02e-77	0.8558
6-31412063-G-C	MICA	missense_variant	3.41e-64	0.4229
6-31412213-C-G	MICA	missense_variant	9.51e-190	0.4415
6-31412383-TG-T	MICA	frameshift_variant	3.31e-20	0.8913
6-31412384-G-GCT	MICA	frameshift_variant	2.91e-27	1.1081
6-31412384-G-GCTGCTGCTGCT	MICA	frameshift_variant	3.71e-23	0.8938
6-31412417-T-C	MICA	missense_variant	2.06e-23	0.8946
6-31412421-C-T	MICA	missense_variant	5.17e-103	0.7974
6-31505769-A-G	MICB	missense_variant	1.85e-243	0.7625
6-31505784-A-G	MICB	missense_variant	1.95e-103	0.8432
6-31506180-C-G	MICB	missense_variant	5.42e-128	0.7721
6-31506223-G-A	MICB	missense_variant	1.68e-103	0.8431
6-31509904-A-G	MICB	missense_variant	2.1e-205	0.7859
6-31529138-G-A	MCCD1	missense_variant	2.78e-37	0.8797
6-31529144-A-G	MCCD1	missense_variant	4.3e-15	0.6469
6-31529148-G-A	MCCD1	missense_variant	8.61e-212	0.765
6-31529172-C-T	MCCD1	missense_variant	9.36e-159	0.4529
6-31541655-G-A	DDX39B	missense_variant	4.99e-181	0.796
6-31546470-A-G	ATP6V1G2	splice_region_variant	7.7e-133	0.7653
6-31558135-C-T	NFKBIL1	missense_variant	2.3e-96	0.779
6-31572779-T-C	LTA	missense_variant	8.27e-55	0.8771
6-31573007-C-A	LTA	missense_variant	1.69e-76	0.8698
6-31589604-G-A	NCR3	missense_variant	1.83e-68	1.7021
6-31589863-C-T	NCR3	missense_variant	1.27e-16	1.2359
6-31624305-C-A	PRRC2A	missense_variant	2.17e-14	2.1188
6-31627995-GCCTGCTGCCCCA-G	PRRC2A	disruptive_inframe_deletion	1.13e-45	1.1598
6-31628105-C-A	PRRC2A	missense_variant	5.86e-76	0.8654
6-31628149-C-T	PRRC2A	missense_variant	2.67e-36	0.2817
6-31630746-C-T	PRRC2A	missense_variant	2.4e-25	0.6858
6-31633567-T-C	PRRC2A	missense_variant	1.64e-75	0.8658
6-31635268-A-G	PRRC2A	missense_variant	1.73e-78	0.4795
6-31635412-G-A	PRRC2A	missense_variant	1.49e-42	0.6505
6-31636267-T-G	PRRC2A	missense_variant	5.78e-68	0.8073
6-31636814-C-T	PRRC2A	missense_variant	1.18e-64	0.8547
6-31657730-G-T	APOM	missense_variant	2.15e-31	0.8172
6-31659496-C-T	C6orf47	missense_variant	1.37e-08	1.5759
6-31659672-C-G	C6orf47	missense_variant	3.29e-49	1.1654
6-31659746-C-T	C6orf47	missense_variant	2.14e-76	0.8649
6-31664144-G-A	GPANK1	missense_variant	7.28e-15	1.4846
6-31664357-C-A	GPANK1	missense_variant	4.47e-64	0.8554
6-31672068-C-A	LY6G5B	missense_variant	3.36e-42	0.6633
6-31693102-C-T	ABHD16A	missense_variant	1.6e-22	0.3062
6-31707988-G-A	LY6G6F	missense_variant	7.42e-42	1.1441
6-31712751-A-G	LY6G6E	missense_variant	1.51e-36	0.3112
6-31724609-C-G	MPIG6B	missense_variant	1.27e-12	1.1069
6-31741268-C-T	MSH5	missense_variant	3.58e-62	0.5579
6-31759781-C-A	MSH5	splice_region_variant	2.86e-08	1.6072
6-31760212-A-G	MSH5	missense_variant	9.83e-25	0.6753
6-31762148-C-T	MSH5	missense_variant	3.37e-53	0.5987
6-31763142-C-T	SAPCD1	missense_variant	2.77e-14	1.4986
6-31764282-T-C	SAPCD1	missense_variant	1.8e-08	1.2376
6-31764320-G-A	SAPCD1	missense_variant	1.61e-14	1.7
6-31765689-T-C	VWA7	missense_variant	8.97e-103	0.7879
6-31770041-C-G	VWA7	missense_variant	6.48e-09	0.862
6-31772986-A-ACAGGCTCCATGGGG	VWA7	frameshift_variant	1.72e-25	0.7649
6-31774590-C-T	VWA7	missense_variant	6.57e-14	2.0725
6-31782740-T-C	VARS	missense_variant	3.75e-57	1.6997
6-31810300-T-G	HSPA1L	missense_variant	1.72e-67	1.4274
6-31810495-G-A	HSPA1L	missense_variant	1.36e-62	0.8624
6-31874821-T-A	SLC44A4	missense_variant	7.48e-52	1.1692
6-31896633-C-T	EHMT2	missense_variant	3.61e-09	1.633
6-31896761-G-A	EHMT2	missense_variant	1.97e-11	0.8375
6-31900739-G-C	ZBTB12	missense_variant	3.94e-08	2.3323
6-31944746-T-C	C2	missense_variant	8.58e-64	0.5286
6-31947837-G-A	CFB	missense_variant	5.55e-27	0.8105
6-31954625-TCGATCC-T	NELFE	disruptive_inframe_deletion	5.19e-39	0.3231
6-31961237-A-C	SKIV2L	missense_variant	2.79e-19	1.0715
6-31961960-C-T	SKIV2L	missense_variant	4.03e-12	0.8086
6-31967790-G-A	SKIV2L	missense_variant	1.33e-10	0.8706
6-31967973-G-A	SKIV2L	missense_variant	1.03e-12	1.13
6-31968902-C-T	SKIV2L	missense_variant	7.73e-18	1.0936
6-31978974-C-T	STK19	missense_variant	9.83e-15	2.2854
6-31979015-G-A	STK19	splice_region_variant	2.54e-12	0.8058
6-31980644-TCTC-T	STK19	splice_region_variant	5.87e-18	1.0942
6-32043862-T-C	TNXB	missense_variant	2.97e-09	1.4704
6-32049386-C-A	TNXB	missense_variant	2.5e-08	1.1722
6-32050123-C-T	TNXB	missense_variant	5.11e-22	0.4116
6-32052940-G-T	TNXB	missense_variant	3.21e-53	0.487
6-32053637-C-T	TNXB	missense_variant	1.31e-35	0.7171
6-32056597-A-G	TNXB	missense_variant	1.12e-32	0.6053
6-32056618-C-T	TNXB	missense_variant	1.66e-11	0.9005
6-32058093-C-T	TNXB	missense_variant	1.33e-18	1.1166
6-32058330-C-T	TNXB	missense_variant	3.22e-08	0.9577
6-32061406-C-T	TNXB	missense_variant	2.83e-18	1.1158
6-32061654-G-A	TNXB	missense_variant	2.9e-11	0.9016
6-32062152-C-T	TNXB	splice_region_variant	6.79e-16	1.1445
6-32067826-C-T	TNXB	missense_variant	2.48e-18	1.1157
6-32073844-G-A	TNXB	missense_variant	4.62e-51	0.5073
6-32079167-C-T	TNXB	missense_variant	5.71e-11	1.1899
6-32082290-T-C	TNXB	missense_variant	3.61e-17	1.0622
6-32084439-C-T	TNXB	missense_variant	1.72e-53	0.4857
6-32087386-C-A	TNXB	missense_variant	1.37e-16	0.7744
6-32087709-G-A	TNXB	missense_variant	5.86e-11	0.9033
6-32088803-A-C	TNXB	missense_variant	1.62e-18	1.1161
6-32095904-C-T	TNXB	missense_variant	1.21e-13	1.1337
6-32096321-C-T	TNXB	missense_variant	5.29e-17	1.1115
6-32096949-T-C	TNXB	missense_variant	7.93e-94	0.7958
6-32097246-C-T	TNXB	missense_variant	5.11e-15	1.1479
6-32116560-T-A	ATF6B	missense_variant	3.55e-22	0.5274
6-32120825-C-A	ATF6B	missense_variant	3.68e-25	1.7537
6-32154609-C-G	PPT2	missense_variant	2e-38	0.8782
6-32154695-C-A	PPT2	missense_variant	9.05e-81	0.8483
6-32166733-G-A	EGFL8	missense_variant	8.49e-81	0.8483
6-32183666-C-T	AGER	missense_variant	8.94e-14	0.8942
6-32192179-T-C	GPSM3	missense_variant	4.24e-35	0.897
6-32201219-C-G	NOTCH4	missense_variant	1.08e-51	0.487
6-32220606-T-C	NOTCH4	missense_variant	2.15e-79	0.8723
6-32222613-T-G	NOTCH4	missense_variant	1.92e-48	0.8979
6-32223094-T-A	NOTCH4	splice_region_variant	7.59e-16	1.1445
6-32223881-T-TAGC	NOTCH4	disruptive_inframe_insertion	3.56e-70	0.7562
6-32223881-T-TAGCAGC	NOTCH4	disruptive_inframe_insertion	8.6e-65	0.8304
6-32223881-T-TAGCAGCAGC	NOTCH4	disruptive_inframe_insertion	1.28e-15	0.8
6-32223881-TAGC-T	NOTCH4	disruptive_inframe_deletion	1.41e-37	1.1104
6-32223881-TAGCAGCAGCAGC-T	NOTCH4	disruptive_inframe_deletion	5.82e-37	0.8457
6-32223881-TAGCAGCAGCAGCAGC-T	NOTCH4	disruptive_inframe_deletion	7.42e-17	1.3905
6-32293237-C-A	C6orf10	missense_variant	3.03e-43	0.6146
6-32293376-C-T	C6orf10	missense_variant	3.82e-37	0.5233
6-32293381-G-C	C6orf10	missense_variant	3.92e-43	0.6152
6-32293475-T-G	C6orf10	missense_variant	1.38e-75	0.8155
6-32293514-G-C	C6orf10	missense_variant	5.52e-43	0.6161
6-32293876-A-C	C6orf10	missense_variant	1.22e-42	0.6175
6-32293994-A-G	C6orf10	missense_variant	5.69e-12	1.0522
6-32299927-G-C	C6orf10	missense_variant	3.58e-27	1.7888
6-32330595-A-G	C6orf10	missense_variant	3.26e-12	1.0529
6-32332045-G-A	C6orf10	stop_gained	8.34e-22	0.9218
6-32335915-T-A	C6orf10	missense_variant	6.65e-75	0.8163
6-32335930-C-T	C6orf10	missense_variant&splice_region_variant	1.25e-09	0.6798
6-32339605-G-A	C6orf10	missense_variant	3.67e-12	1.0525
6-32349791-G-A	C6orf10	missense_variant	7.8e-10	0.6745
6-32366178-T-C	C6orf10	missense_variant	4.21e-12	1.0524
6-32368809-A-G	C6orf10	missense_variant	2.25e-12	1.0532
6-32369909-A-G	C6orf10	missense_variant	2.98e-13	0.9417
6-32393972-G-C	BTNL2	missense_variant	5.05e-26	0.8948
6-32393985-G-A	BTNL2	missense_variant	3.87e-39	0.8723
6-32394022-C-G	BTNL2	missense_variant	1.1e-59	0.2854
6-32394064-T-C	BTNL2	splice_region_variant	2.48e-26	0.8942
6-32394065-G-A	BTNL2	splice_region_variant	4.23e-26	0.8946
6-32394744-C-A	BTNL2	stop_gained	2.52e-61	0.2837
6-32394926-G-T	BTNL2	missense_variant	1.88e-39	0.8718
6-32394964-C-T	BTNL2	missense_variant	2.39e-39	0.8727
6-32394968-G-A	BTNL2	missense_variant	1.1e-39	0.8722
6-32396111-C-T	BTNL2	missense_variant	7.77e-60	0.2908
6-32396234-T-C	BTNL2	missense_variant	3.57e-59	0.2888
6-32396269-T-A	BTNL2	missense_variant	1.02e-59	0.2914
6-32396275-C-T	BTNL2	missense_variant	1.78e-60	0.287
6-32401777-G-A	BTNL2	splice_region_variant	3.82e-59	0.2904
6-32401809-GAA-G	BTNL2	splice_region_variant	7.47e-60	0.2873
6-32403039-G-A	BTNL2	missense_variant	4.59e-60	1.2548
6-32403058-T-C	BTNL2	missense_variant	1.56e-111	1.1793
6-32403102-C-T	BTNL2	missense_variant	2.89e-94	1.3377
6-32403150-G-A	BTNL2	missense_variant	1.77e-60	0.2871
6-32403192-TG-T	BTNL2	frameshift_variant	2.84e-91	1.3318
6-32403198-C-T	BTNL2	missense_variant	3.46e-91	1.3317
6-32403216-C-T	BTNL2	missense_variant&splice_region_variant	4.52e-72	1.4578
6-32405014-C-T	BTNL2	missense_variant	1.48e-10	0.6623
6-32405086-A-T	BTNL2	missense_variant	2.59e-94	1.3347
6-32439996-G-C	HLA-DRA	missense_variant	8.38e-48	2.306
6-32637480-C-A	HLA-DQA1	missense_variant	7.05e-31	0.9196
6-32637507-G-A	HLA-DQA1	missense_variant	2.31e-30	1.2636
6-32637511-T-C	HLA-DQA1	missense_variant	4.51e-40	0.6158
6-32637532-A-G	HLA-DQA1	missense_variant	9.79e-30	1.2611
6-32637548-C-T	HLA-DQA1	splice_region_variant	2.25e-215	0.7597
6-32638918-T-C	HLA-DQA1	missense_variant	3.35e-61	1.233
6-32638924-A-G	HLA-DQA1	missense_variant	4.28e-43	1.1539
6-32638944-G-T	HLA-DQA1	missense_variant	5.33e-26	1.18
6-32638955-G-A	HLA-DQA1	stop_gained	1.15e-53	1.122
6-32638965-A-G	HLA-DQA1	missense_variant	1.27e-31	1.2011
6-32638985-T-G	HLA-DQA1	missense_variant	1.45e-08	1.7297
6-32641418-G-A	HLA-DQA1	missense_variant	1.08e-11	1.1116
6-32641969-C-T	HLA-DQA1	splice_region_variant	1.77e-52	1.1206
6-32642029-C-T	HLA-DQA1	missense_variant	6.79e-216	0.759
6-32642097-T-G	HLA-DQA1	missense_variant	2.35e-13	1.118
6-32642122-C-T	HLA-DQA1	missense_variant	1.65e-16	1.7529
6-32642175-T-C	HLA-DQA1	missense_variant	4.6e-215	0.76
6-32642192-T-G	HLA-DQA1	missense_variant	4.67e-215	0.7598
6-32642197-T-G	HLA-DQA1	missense_variant	6.73e-215	0.7599
6-32642232-C-A	HLA-DQA1	missense_variant	4.64e-214	0.76
6-32642232-C-G	HLA-DQA1	missense_variant	9.04e-108	1.1753
6-32642602-T-A	HLA-DQA1	splice_region_variant	1.27e-110	0.8291
6-32642624-G-A	HLA-DQA1	missense_variant	4.45e-110	1.2138
6-32642684-A-G	HLA-DQA1	missense_variant	1.08e-30	0.9024
6-32642710-C-G	HLA-DQA1	missense_variant	7.85e-53	1.1206
6-32642972-G-A	HLA-DQA1	missense_variant	7.05e-14	1.1211
6-32660856-T-C	HLA-DQB1	splice_region_variant	3.36e-195	1.3083
6-32661352-T-C	HLA-DQB1	missense_variant	1.19e-22	0.9049
6-32661960-C-T	HLA-DQB1	splice_region_variant	8.64e-22	0.9064
6-32661978-G-A	HLA-DQB1	missense_variant	6.32e-201	1.3141
6-32661987-C-T	HLA-DQB1	missense_variant	5.28e-30	1.0885
6-32662032-C-T	HLA-DQB1	missense_variant	1.28e-76	0.8378
6-32662070-A-G	HLA-DQB1	missense_variant	1.37e-55	0.8777
6-32662114-C-T	HLA-DQB1	missense_variant	1.4e-30	1.0896
6-32662128-T-C	HLA-DQB1	missense_variant	5.27e-17	0.9053
6-32662154-C-G	HLA-DQB1	missense_variant	7.57e-09	1.2295
6-32662159-C-T	HLA-DQB1	missense_variant	4.49e-22	0.9061
6-32662186-C-T	HLA-DQB1	missense_variant	2.15e-22	0.9056
6-32662251-G-A	HLA-DQB1	splice_region_variant	6.24e-22	0.9063
6-32664821-A-T	HLA-DQB1	missense_variant	7.13e-25	0.9196
6-32664870-T-C	HLA-DQB1	missense_variant	8.31e-32	0.8948
6-32664911-T-A	HLA-DQB1	missense_variant	6.11e-36	0.8911
6-32664911-T-C	HLA-DQB1	missense_variant	4.69e-10	1.2253
6-32664911-T-G	HLA-DQB1	missense_variant	1.86e-172	1.3207
6-32664912-C-T	HLA-DQB1	missense_variant	5.39e-09	1.2172
6-32664923-T-A	HLA-DQB1	missense_variant	3.77e-12	1.0515
6-32664947-C-T	HLA-DQB1	missense_variant	8.4e-62	0.8524
6-32664972-A-C	HLA-DQB1	missense_variant	7.99e-59	0.304
6-32665004-A-T	HLA-DQB1	missense_variant	2.08e-74	0.8391
6-32665005-G-A	HLA-DQB1	missense_variant	3.69e-75	0.8384
6-32665041-T-G	HLA-DQB1	missense_variant	2.21e-22	0.9054
6-32665043-C-G	HLA-DQB1	missense_variant	3.48e-76	0.8382
6-32665055-A-T	HLA-DQB1	missense_variant	7.36e-39	0.8849
6-32665056-A-G	HLA-DQB1	missense_variant	1.95e-56	0.3066
6-32665073-G-A	HLA-DQB1	splice_region_variant	2.67e-74	0.8577
6-32666522-A-ACC	HLA-DQB1	frameshift_variant	6.13e-193	1.3077
6-32666523-G-C	HLA-DQB1	missense_variant	6.88e-200	0.8027
6-32666523-GTA-G	HLA-DQB1	frameshift_variant	4e-194	1.3074
6-32666525-A-G	HLA-DQB1	missense_variant	5.59e-302	0.7646
6-32666529-A-T	HLA-DQB1	missense_variant	1.51e-11	0.9516
6-32666536-C-G	HLA-DQB1	missense_variant	1.52e-21	0.907
6-32666573-T-C	HLA-DQB1	missense_variant	1.76e-11	0.9517
6-32666592-C-A	HLA-DQB1	missense_variant	3.01e-23	0.903
6-32741532-A-G	HLA-DQA2	splice_region_variant	2.98e-118	0.8287
6-32745267-C-T	HLA-DQA2	missense_variant	1.89e-50	0.3316
6-32745411-C-T	HLA-DQA2	splice_region_variant	2.36e-118	0.8285
6-32746077-G-A	HLA-DQA2	splice_region_variant	1.26e-16	0.8814
6-32757842-T-C	HLA-DQB2	missense_variant	4.91e-28	0.924
6-32757848-T-C	HLA-DQB2	missense_variant	4.07e-20	0.936
6-32759026-C-T	HLA-DQB2	missense_variant	6.78e-20	0.9366
6-32761836-T-C	HLA-DQB2	missense_variant	1.87e-49	0.5049
6-32816899-C-T	HLA-DOB	missense_variant	1.06e-10	0.8821
6-32822322-GA-G	TAP2	splice_region_variant	3.37e-48	0.3248
6-32828908-A-G	TAP2	stop_lost	3.14e-14	0.9382
6-32828974-T-C	TAP2	missense_variant	6.59e-14	0.9391
6-32829016-G-A	TAP2	missense_variant	1.78e-142	1.3965
6-32835161-C-T	TAP2	missense_variant	3.76e-22	0.5717
6-32837530-C-T	TAP2	splice_region_variant	1.02e-30	0.9128
6-32843852-G-T	PSMB8	missense_variant&splice_region_variant	1.51e-27	1.1191
6-32843975-C-T	PSMB8	missense_variant	4.26e-10	1.1625
6-32847132-C-T	TAP1	missense_variant	9.49e-13	0.4858
6-32847165-C-T	TAP1	missense_variant	6.86e-18	0.7983
6-32848995-C-A	TAP1	missense_variant	1.62e-17	0.8016
6-32857313-G-A	PSMB9	missense_variant	9.64e-34	0.9069
6-32937309-G-T	HLA-DMB	missense_variant	5.51e-19	0.7905
6-32952462-C-T	HLA-DMA	splice_acceptor_variant	1.1e-13	0.7264
6-32969304-G-GC	BRD2	frameshift_variant	1.27e-08	2.2836
6-32974577-G-T	BRD2	missense_variant	2.26e-08	1.1755
6-32974578-C-G	BRD2	missense_variant	2.26e-08	1.1756
6-32976246-C-G	BRD2	splice_region_variant	1.07e-22	0.5947
6-32977753-G-C	BRD2	splice_region_variant	2.28e-10	0.9276
6-33008092-G-A	HLA-DOA	missense_variant&splice_region_variant	3.73e-42	1.1172
6-33069076-A-C	HLA-DPA1	missense_variant	1.48e-170	0.7605
6-33069174-A-G	HLA-DPA1	missense_variant	1.54e-170	0.7606
6-33069222-T-C	HLA-DPA1	missense_variant	6.86e-170	0.7611
6-33069303-G-A	HLA-DPA1	splice_region_variant	1.45e-170	0.7606
6-33069305-A-G	HLA-DPA1	splice_region_variant	1.17e-170	0.7606
6-33069635-G-C	HLA-DPA1	splice_region_variant	5.08e-170	0.761
6-33069636-C-A	HLA-DPA1	splice_region_variant	2.55e-170	0.7608
6-33069647-T-C	HLA-DPA1	missense_variant	3e-170	0.7608
6-33069745-T-C	HLA-DPA1	missense_variant	4.96e-177	0.7562
6-33069802-A-T	HLA-DPA1	missense_variant	9.95e-177	0.7554
6-33069803-T-G	HLA-DPA1	missense_variant	3.88e-176	0.7558
6-33069862-G-A	HLA-DPA1	missense_variant	1.95e-08	1.12
6-33069863-C-T	HLA-DPA1	missense_variant	1.52e-08	1.1211
6-33080680-C-G	HLA-DPB1	missense_variant	2.59e-141	0.8139
6-33080683-T-C	HLA-DPB1	missense_variant	4e-286	0.4802
6-33080684-T-A	HLA-DPB1	missense_variant	2.07e-141	0.8138
6-33080689-G-T	HLA-DPB1	stop_gained	1.14e-74	0.8498
6-33080690-G-T	HLA-DPB1	missense_variant&splice_region_variant	1.26e-74	0.8499
6-33080762-T-A	HLA-DPB1	missense_variant	4.29e-30	0.8734
6-33080765-C-T	HLA-DPB1	missense_variant	1.91e-26	0.9262
6-33080822-C-A	HLA-DPB1	missense_variant	1.58e-26	0.9257
6-33080825-C-A	HLA-DPB1	missense_variant	1.3e-36	0.9115
6-33080829-G-C	HLA-DPB1	missense_variant	2.04e-37	0.8786
6-33080863-A-G	HLA-DPB1	missense_variant	6.8e-39	1.1195
6-33080884-A-G	HLA-DPB1	missense_variant	0	0.6959
6-33080886-G-A	HLA-DPB1	missense_variant	3.51e-248	0.7346
6-33080909-G-A	HLA-DPB1	missense_variant	2.84e-106	0.8413
6-33080912-G-A	HLA-DPB1	missense_variant	4.81e-106	0.8415
6-33080914-C-G	HLA-DPB1	missense_variant	5.51e-106	0.8416
6-33080917-A-G	HLA-DPB1	missense_variant	7.86e-106	0.8417
6-33084942-G-A	HLA-DPB1	splice_region_variant	4.29e-79	0.8566
6-33084946-C-G	HLA-DPB1	splice_region_variant	3.44e-80	0.8562
6-33084959-G-A	HLA-DPB1	missense_variant	3.33e-77	0.8614
6-33085181-C-T	HLA-DPB1	missense_variant	1.53e-75	0.8649
6-33085204-C-A	HLA-DPB1	missense_variant	3.94e-37	0.8602
6-33085800-G-A	HLA-DPB1	missense_variant	1.65e-56	0.7745
6-33085905-G-A	HLA-DPB1	missense_variant&splice_region_variant	1.03e-75	0.8644
6-33165648-G-A	COL11A2	missense_variant	1.13e-09	2.0139
6-33168533-G-T	COL11A2	missense_variant	2.76e-20	0.8108
6-33173698-C-T	COL11A2	splice_region_variant	6.43e-21	0.9349
6-33200939-G-A	SLC39A7	splice_donor_variant	3.08e-13	1.346
6-33201504-G-A	SLC39A7	missense_variant	2.81e-08	0.7112
6-33272128-A-G	RPS18	splice_region_variant	4.28e-19	1.0914
6-33272729-A-G	RPS18	splice_region_variant	3.57e-19	1.0916
6-33286888-A-G	WDR46	missense_variant	2.27e-18	1.092
6-33288694-T-C	WDR46	missense_variant&splice_region_variant	1.2e-12	0.9279
6-33305078-G-C	TAPBP	missense_variant	3.2e-13	1.0536
6-33313727-C-A	TAPBP	missense_variant	7.77e-11	1.3128
6-33319663-C-T	DAXX	missense_variant	3.13e-09	0.3654
6-33404001-C-A	KIFC1	missense_variant	1.14e-77	0.5628
6-33405564-C-T	KIFC1	missense_variant	1.87e-40	0.4644
6-33414511-G-A	PHF1	missense_variant	4.47e-09	0.9348
6-33432001-C-T	SYNGAP1	missense_variant	8.35e-14	1.0612
6-33455227-C-G	ZBTB9	missense_variant	3.52e-12	1.5422
6-33726914-G-A	IP6K3	splice_region_variant	7.72e-36	0.7832
7-50134181-A-G	SPATA48	missense_variant	1.62e-10	1.0473
7-50141376-C-T	SPATA48	missense_variant	9.83e-14	0.9474
