## Extended Data Table 6 for "Population-scale sequencing resolves correlates and determinants of latent Epstein-Barr Virus infection"

### Sheet: EDTable6-EBV_VUS
gene	variant_aa	variant_nt	MAFavg	cohort	allele_frequency
BRRF2	K392Q	A95187C	0.651549	MAF_aou	0.602
BRRF2	D463A	A95401C	0.605374	MAF_aou	0.510978
BLLF2	H8R	T77703C	0.515635	MAF_aou	0.466523
BSLF1	A3T	C74587T	0.474928	MAF_aou	0.358674
BSLF1	M290V	T73726C	0.467796	MAF_aou	0.429098
BLLF3	S253G	T75430C	0.456206	MAF_aou	0.456693
BALF3	T23A	T160842C	0.454655	MAF_aou	0.404806
BFRF2	G40E	G47638A	0.45287	MAF_aou	0.38961
BFRF2	Q34P	A47620C	0.441548	MAF_aou	0.371269
BRLF1	S542N	C91271T	0.430249	MAF_aou	0.391304
BFLF1	L250Q	A45489T	0.411068	MAF_aou	0.313167
BALF4	T444A	T157535C	0.410177	MAF_aou	0.455752
BSLF1	A511P	C73063G	0.406364	MAF_aou	0.347079
BFRF2	V130F	G47907T	0.40091	MAF_aou	0.344554
BALF3	G317R	C159960G	0.368967	MAF_aou	0.367816
BDLF3	I73L	T118562G	0.311154	MAF_aou	0.220561
BXLF2	V197I	C130159T	0.301344	MAF_aou	0.217039
BSLF1	A245T	C73861T	0.299818	MAF_aou	0.190317
BcRF1	R548Q	G126819A	0.298814	MAF_aou	0.19898
BDLF3	A209T	C118154T	0.293009	MAF_aou	0.201597
BcRF1	Q569R	A126882G	0.292285	MAF_aou	0.227586
BDLF3	T136A	T118373C	0.27575	MAF_aou	0.184834
BXRF1	Y87S	A132830C	0.25983	MAF_aou	0.154275
BSLF1	H77R	T74364C	0.223187	MAF_aou	0.182456
BGLF5	S438N	C108741T	0.202212	MAF_aou	0.333333
BBLF1	A42V	G108562A	0.0983761	MAF_aou	0.0204082
BRRF2	E395G	G95196C	0.0859784	MAF_aou	0.142276
BALF2	I613V	T162476C	0.0252562	MAF_aou	0.0331588
RPMS1	D51N	G155391A	0.00444086	MAF_aou	0.00693241
BNRF1	P694H	C3816A	0.001	MAF_aou	0
BALF2	V317M	C163364T	0.000899281	MAF_aou	0
BRRF2	K392Q	A95187C	0.651549	MAF_ukb	0.701099
BRRF2	D463A	A95401C	0.605374	MAF_ukb	0.699769
BLLF2	H8R	T77703C	0.515635	MAF_ukb	0.564748
BSLF1	A3T	C74587T	0.474928	MAF_ukb	0.591182
BSLF1	M290V	T73726C	0.467796	MAF_ukb	0.506494
BLLF3	S253G	T75430C	0.456206	MAF_ukb	0.45572
BALF3	T23A	T160842C	0.454655	MAF_ukb	0.504505
BFRF2	G40E	G47638A	0.45287	MAF_ukb	0.516129
BFRF2	Q34P	A47620C	0.441548	MAF_ukb	0.511828
BRLF1	S542N	C91271T	0.430249	MAF_ukb	0.469194
BFLF1	L250Q	A45489T	0.411068	MAF_ukb	0.508969
BALF4	T444A	T157535C	0.410177	MAF_ukb	0.364602
BSLF1	A511P	C73063G	0.406364	MAF_ukb	0.465649
BFRF2	V130F	G47907T	0.40091	MAF_ukb	0.457265
BALF3	G317R	C159960G	0.368967	MAF_ukb	0.370119
BDLF3	I73L	T118562G	0.311154	MAF_ukb	0.401747
BXLF2	V197I	C130159T	0.301344	MAF_ukb	0.38565
BSLF1	A245T	C73861T	0.299818	MAF_ukb	0.409318
BcRF1	R548Q	G126819A	0.298814	MAF_ukb	0.398649
BDLF3	A209T	C118154T	0.293009	MAF_ukb	0.384422
BcRF1	Q569R	A126882G	0.292285	MAF_ukb	0.356984
BDLF3	T136A	T118373C	0.27575	MAF_ukb	0.366667
BXRF1	Y87S	A132830C	0.25983	MAF_ukb	0.365385
BSLF1	H77R	T74364C	0.223187	MAF_ukb	0.263918
BGLF5	S438N	C108741T	0.202212	MAF_ukb	0.07109
BBLF1	A42V	G108562A	0.0983761	MAF_ukb	0.176344
BRRF2	E395G	G95196C	0.0859784	MAF_ukb	0.0296804
BALF2	I613V	T162476C	0.0252562	MAF_ukb	0.0173536
RPMS1	D51N	G155391A	0.00444086	MAF_ukb	0.00194932
BNRF1	P694H	C3816A	0.001	MAF_ukb	0.002
BALF2	V317M	C163364T	0.000899281	MAF_ukb	0.00179856
